# The Landscape Of Circular RNA Expression In The Human Brain

**DOI:** 10.1101/500991

**Authors:** Akira Gokoolparsadh, Firoz Anwar, Irina Voineagu

**Author notes:** Corresponding author: Assoc. Prof. Irina Voineagu, School of Biotechnology and Biomolecular Sciences, University of New South Wales, Kensington, Sydney NSW 2052 Australia.

## Abstract

Circular RNAs (circRNAs) are enriched in the mammalian brain and are upregulated in response to neuronal differentiation and depolarisation. These RNA molecules, formed by non-canonical back-splicing, have both regulatory and translational potential. Here, we carried out an extensive characterisation of circRNA expression in the human brain, in nearly two hundred human brain samples, from both healthy individuals and autism cases. We identify hundreds of novel circRNAs and demonstrate that circRNAs are not expressed stochastically, but rather as major isoforms. We characterise inter-individual variability of circRNA expression in the human brain and show that inter-individual variability is less pronounced than variability between cerebral cortex and cerebellum. We also find that circRNA expression is dynamic during cellular maturation in brain organoids, but remains largely stable across the adult lifespan. Finally, we identify a circRNA co-expression module upregulated in autism samples, thereby adding another layer of complexity to the transcriptome changes observed in autism brain. These data provide a comprehensive catalogue of circRNAs as well as a deeper insight into their expression in the human brain, and are available as a free resource in browsable format at: http://www.voineagulab.unsw.edu.au/circ_rna
