## Supplementary_Table_1 for "The Landscape Of Circular RNA Expression In The Human Brain"

### Sheet: Samples_DS1
Sample	BrainID	ASD.CTL	RegionID	Detailed.Diagnosis	Age	Sex	RIN	SeqBatch	BrainBank	PMI	BroadRegionID
AN00142_BA9_AN00142_ba9_3rd_combined	AN00142	CTL	ba9	No Known Disorder	44	M	6.2	batch2	ATP	24.61	CTX
AN02987_ba41_42_22_1st	AN02987	ASD	ba41-42-22	Autism - suspected; seeking records	15	M	8.6	batch1	ATP	30.8	CTX
AN02987_vermis_1st	AN02987	ASD	vermis	Autism - suspected; seeking records	15	M	8.2	batch1	ATP	30.8	CB
AN03345_ba9_79	AN03345	ASD	ba9	Autism - confirmed by ADI-R	2	M	6.9	batch1	ATP	4	CTX
AN03632_ba41_42_22_1st	AN03632	ASD	ba41-42-22	Autism - suspected; no confirmation	49	F	8.1	batch1	ATP	21.08	CTX
AN03632_ba9_2nd	AN03632	ASD	ba9	Autism - suspected; no confirmation	49	F	8	batch1	ATP	21.08	CTX
AN03632_vermis_1st	AN03632	ASD	vermis	Autism - suspected; no confirmation	49	F	6.7	batch1	ATP	21.08	CB
AN03935_ba41_42_22_1st	AN03935	ASD	ba41-42-22	Chromosome 15q Duplication Syndrome	20	M	7.9	batch1	ATP	28.08	CTX
AN03935_ba9_2nd	AN03935	ASD	ba9	Chromosome 15q Duplication Syndrome	20	M	8	batch1	ATP	28.08	CTX
AN04682_ba41_42_22_1st	AN04682	ASD	ba41-42-22	Autism - suspected; seeking records	15	M	8.2	batch1	ATP	23.23	CTX
AN04682_ba9_1st	AN04682	ASD	ba9	Autism - suspected; seeking records	15	M	7.8	batch1	ATP	23.23	CTX
AN04682_vermis_2nd	AN04682	ASD	vermis	Autism - suspected; seeking records	15	M	8	batch1	ATP	23.23	CB
AN05983_ba41_42_22_1st	AN05983	ASD	ba41-42-22	Chromosome 15q Duplication Syndrome	24	M	8.7	batch1	ATP	36.36	CTX
AN05983_BA9_AN05983_ba9_3rd_combined	AN05983	ASD	ba9	Chromosome 15q Duplication Syndrome	24	M	7.8	batch2	ATP	36.36	CTX
AN05983_vermis_1st	AN05983	ASD	vermis	Chromosome 15q Duplication Syndrome	24	M	7.9	batch1	ATP	36.36	CB
AN06365_ba41_42_22_1st	AN06365	ASD	ba41-42-22	Chromosome 15q Duplication Syndrome	10	M	8	batch1	ATP	17.7	CTX
AN07444_ba41_42_22_1st	AN07444	CTL	ba41-42-22	No Known Disorder	17	M	8.2	batch1	ATP	30.75	CTX
AN07444_vermis_2nd	AN07444	CTL	vermis	No Known Disorder	17	M	8.3	batch1	ATP	30.75	CB
AN08043_ba41_42_22_1st	AN08043	ASD	ba41-42-22	Autism - confirmed by ADI-R	52	F	7.8	batch1	ATP	39.15	CTX
AN08043_ba9_1st	AN08043	ASD	ba9	Autism - confirmed by ADI-R	52	F	7.7	batch1	ATP	39.15	CTX
AN08043_vermis_1st	AN08043	ASD	vermis	Autism - confirmed by ADI-R	52	F	8.2	batch1	ATP	39.15	CB
AN08161_ba9_1st	AN08161	CTL	ba9	No Known Disorder	36	F	8.1	batch1	ATP	23.83	CTX
AN08161_vermis	AN08161	CTL	vermis	No Known Disorder	36	F	7	batch3	ATP	23.83	CB
AN08161_vermis_2nd	AN08161	CTL	vermis	No Known Disorder	36	F	7	batch3	ATP	23.83	CB
AN08166_ba41_42_22_86	AN08166	ASD	ba41-42-22	Autism - confirmed by ADI-R	29	M	6.4	batch1	ATP	43.25	CTX
AN08677_ba41_42_22_1st	AN08677	CTL	ba41-42-22	No Known Disorder	38	M	8	batch1	ATP	25.47	CTX
AN08677_vermis_2nd	AN08677	CTL	vermis	No Known Disorder	38	M	8.3	batch1	ATP	25.47	CB
AN09402_ba41_42_22_1st	AN09402	ASD	ba41-42-22	Chromosome 15q Duplication Syndrome	11	M	7.5	batch1	ATP	10.5	CTX
AN09402_BA9_AN09402_ba9_3rd_combined	AN09402	ASD	ba9	Chromosome 15q Duplication Syndrome	11	M	6.7	batch2	ATP	10.5	CTX
AN09402_vermis_1st	AN09402	ASD	vermis	Chromosome 15q Duplication Syndrome	11	M	8	batch1	ATP	10.5	CB
AN09714_ba41_42_22_1st	AN09714	ASD	ba41-42-22	Autism - confirmed by ADI-R	60	M	7.2	batch1	ATP	26.5	CTX
AN09714_ba9_1st	AN09714	ASD	ba9	Autism - confirmed by ADI-R	60	M	7.6	batch1	ATP	26.5	CTX
AN09714_vermis_1st	AN09714	ASD	vermis	Autism - confirmed by ADI-R	60	M	6.4	batch1	ATP	26.5	CB
AN10679_ba41_42_22_2nd	AN10679	CTL	ba41-42-22	No Known Disorder	41	F	8.4	batch1	ATP	14	CTX
AN10679_ba9_1st	AN10679	CTL	ba9	No Known Disorder	41	F	8.4	batch1	ATP	14	CTX
AN10679_vermis_2nd	AN10679	CTL	vermis	No Known Disorder	41	F	8.2	batch1	ATP	14	CB
AN10723_ba41_42_22_1st	AN10723	CTL	ba41-42-22	No Known Disorder	60	M	8.7	batch1	ATP	24.23	CTX
AN10723_ba9_1st	AN10723	CTL	ba9	No Known Disorder	60	M	8.3	batch1	ATP	24.23	CTX
AN10723_vermis_2nd	AN10723	CTL	vermis	No Known Disorder	60	M	8.2	batch1	ATP	24.23	CB
AN11864_BA41_42_22_AN11864_ba41_42_22_3rd_combined	AN11864	CTL	ba41-42-22	No Known Disorder	57	M	5.4	batch2	ATP	22.33	CTX
AN11864_BA9_AN11864_ba9_3rd_combined	AN11864	CTL	ba9	No Known Disorder	57	M	7.3	batch2	ATP	22.33	CTX
AN11931_ba41_42_22_1st	AN11931	ASD	ba41-42-22	Chromosome 15q Duplication Syndrome	39	F	8.5	batch1	ATP	32.83	CTX
AN13295_ba41_42_22_89	AN13295	CTL	ba41-42-22	No Known Disorder	56	M	6.3	batch1	ATP	22.12	CTX
AN13295_ba9_88	AN13295	CTL	ba9	No Known Disorder	56	M	6.3	batch1	ATP	22.12	CTX
AN13295_vermis_90	AN13295	CTL	vermis	No Known Disorder	56	M	8.3	batch1	ATP	22.12	CB
AN13872_ba41_42_22_50	AN13872	ASD	ba41-42-22	Autism - confirmed by ADI-R	5	F	6.9	batch1	ATP	33	CTX
AN13872_ba9_49	AN13872	ASD	ba9	Autism - confirmed by ADI-R	5	F	6.9	batch1	ATP	33	CTX
AN13872_vermis_51	AN13872	ASD	vermis	Autism - confirmed by ADI-R	5	F	7.8	batch1	ATP	33	CB
AN14762_ba41_42_22_1st	AN14762	ASD	ba41-42-22	Chromosome 15q Duplication Syndrome	9	M	8.6	batch1	ATP	13.63	CTX
AN14762_ba9_1st	AN14762	ASD	ba9	Chromosome 15q Duplication Syndrome	9	M	8.6	batch1	ATP	13.63	CTX
AN14762_vermis_1st	AN14762	ASD	vermis	Chromosome 15q Duplication Syndrome	9	M	8.5	batch1	ATP	13.63	CB
AN14829_ba41_42_22_1st	AN14829	ASD	ba41-42-22	Chromosome 15q Duplication Syndrome	26	F	6.2	batch1	ATP	28.67	CTX
AN14829_vermis	AN14829	ASD	vermis	Chromosome 15q Duplication Syndrome	26	F	5.7	batch3	ATP	28.67	CB
AN15088_ba9_1st	AN15088	CTL	ba9	No Known Disorder	52	F	7.7	batch1	ATP	17.88	CTX
AN15451_vermis	AN15451	ASD	vermis	Chromosome 15q Duplication Syndrome	16	M	6.3	batch3	ATP	39.91	CB
AN17515_ba9_1st	AN17515	ASD	ba9	Autism - confirmed by ADI-R	54	M	8.1	batch1	ATP	28.25	CTX
AN17515_vermis_1st	AN17515	ASD	vermis	Autism - confirmed by ADI-R	54	M	8.1	batch1	ATP	28.25	CB
AN17678_vermis_1st	AN17678	ASD	vermis	Autism - confirmed by ADI-R	11	M	8.4	batch1	ATP	NA	CB
AN19442_ba41_42_22	AN19442	CTL	ba41-42-22	No Known Disorder	50	M	5.5	batch3	ATP	20.4	CTX
UMB1376_BA41_42_22_UMB1376_ba41_42_22_3rd_combined	UMB1376	CTL	ba41-42-22	No Known Disorder	37	M	5	batch2	NICHD	12	CTX
UMB1376_vermis_2nd	UMB1376	CTL	vermis	No Known Disorder	37	M	8.3	batch1	NICHD	12	CB
UMB1407_ba9	UMB1407	CTL	ba9	No known disorder	9	F	6.7	batch3	NICHD	20	CTX
UMB1499_ba41_42_22	UMB1499	CTL	ba41-42-22	No known disorder	4	F	5.9	batch3	NICHD	21	CTX
UMB1499_ba9	UMB1499	CTL	ba9	No known disorder	4	F	6.7	batch3	NICHD	21	CTX
UMB1578_ba41_42_22_1st	UMB1578	CTL	ba41-42-22	No Known Disorder	53	M	8.1	batch1	NICHD	17	CTX
UMB1578_ba9_2nd	UMB1578	CTL	ba9	No Known Disorder	53	M	8.1	batch1	NICHD	17	CTX
UMB1578_vermis_1st	UMB1578	CTL	vermis	No Known Disorder	53	M	8	batch1	NICHD	17	CB
UMB1670_vermis	UMB1670	CTL	vermis	No known disorder	13	M	6.1	batch3	NICHD	5	CB
UMB1714_vermis	UMB1714	CTL	vermis	No known disorder	12	M	6.3	batch3	NICHD	22	CB
UMB1793_vermis	UMB1793	CTL	vermis	No known disorder	12	M	6.2	batch3	NICHD	19	CB
UMB1860_vermis	UMB1860	CTL	vermis	No known disorder	8	M	7	batch3	NICHD	5	CB
UMB1908_ba41_42_22	UMB1908	CTL	ba41-42-22	No known disorder	14	M	6.5	batch3	NICHD	13	CTX
UMB1908_vermis	UMB1908	CTL	vermis	No known disorder	14	M	6.4	batch3	NICHD	13	CB
UMB4334_ba9	UMB4334	ASD	ba9	Autism - confirmed by ADI-R	11	M	9.1	batch3	NICHD	27	CTX
UMB4334_ba9_1st	UMB4334	ASD	ba9	Autism - confirmed by ADI-R	11	M	9.1	batch3	NICHD	27	CTX
UMB4334_vermis	UMB4334	ASD	vermis	Autism - confirmed by ADI-R	11	M	9.1	batch3	NICHD	27	CB
UMB4337_BA9_UMB4337_ba9_3rd_combined	UMB4337	CTL	ba9	No Known Disorder	8	M	5.8	batch2	NICHD	16	CTX
UMB4337_vermis_2nd	UMB4337	CTL	vermis	No Known Disorder	8	M	8.6	batch1	NICHD	16	CB
UMB4590_ba41_42_22_2nd	UMB4590	CTL	ba41-42-22	No Known Disorder	20	M	8.3	batch1	NICHD	19	CTX
UMB4590_ba9_1st	UMB4590	CTL	ba9	No Known Disorder	20	M	8.3	batch1	NICHD	19	CTX
UMB4590_vermis_2nd	UMB4590	CTL	vermis	No Known Disorder	20	M	8.5	batch1	NICHD	19	CB
UMB4670_ba9	UMB4670	CTL	ba9	No known disorder	5	M	6.3	batch3	NICHD	17	CTX
UMB4670_vermis	UMB4670	CTL	vermis	No known disorder	5	M	6.4	batch3	NICHD	17	CB
UMB4787_ba41_42_22	UMB4787	CTL	ba41-42-22	No known disorder	13	M	6.1	batch3	NICHD	15	CTX
UMB4787_ba9	UMB4787	CTL	ba9	No known disorder	13	M	6.7	batch3	NICHD	15	CTX
UMB4787_vermis	UMB4787	CTL	vermis	No known disorder	13	M	6.1	batch3	NICHD	15	CB
UMB4842_ba41_42_22_2nd	UMB4842	CTL	ba41-42-22	No Known Disorder	47	M	8.1	batch1	NICHD	12	CTX
UMB4842_ba9_2nd	UMB4842	CTL	ba9	No Known Disorder	47	M	7.9	batch1	NICHD	12	CTX
UMB4849_ba9_2nd	UMB4849	ASD	ba9	Autism - confirmed by ADI-R	7	M	7.4	batch1	NICHD	20	CTX
UMB4849_vermis_1st	UMB4849	ASD	vermis	Autism - confirmed by ADI-R	7	M	8.1	batch1	NICHD	20	CB
UMB4999_ba41_42_22_2nd	UMB4999	ASD	ba41-42-22	Autism - Suspected	21	M	8.4	batch1	NICHD	14	CTX
UMB4999_ba9_2nd	UMB4999	ASD	ba9	Autism - Suspected	21	M	8.2	batch1	NICHD	14	CTX
UMB4999_vermis_2nd	UMB4999	ASD	vermis	Autism - Suspected	21	M	8.4	batch1	NICHD	14	CB
UMB5023_ba41_42_22	UMB5023	ASD	ba41-42-22	Autism - suspected; diagnosis made in childhood	46	M	6.6	batch3	NICHD	19	CTX
UMB5023_ba9	UMB5023	ASD	ba9	Autism - suspected; diagnosis made in childhood	46	M	6.1	batch3	NICHD	19	CTX
UMB5023_vermis	UMB5023	ASD	vermis	Autism - suspected; diagnosis made in childhood	46	M	7.4	batch3	NICHD	19	CB
UMB5027_ba41_42_22_2nd	UMB5027	ASD	ba41-42-22	Autism - Suspected	38	M	8.5	batch1	NICHD	26	CTX
UMB5027_vermis_2nd	UMB5027	ASD	vermis	Autism - Suspected	38	M	8.1	batch1	NICHD	26	CB
UMB5079_ba41_42_22_1st	UMB5079	CTL	ba41-42-22	No Known Disorder	33	M	7.9	batch1	NICHD	16	CTX
UMB5079_ba9_2nd	UMB5079	CTL	ba9	No Known Disorder	33	M	7.8	batch1	NICHD	16	CTX
UMB5079_vermis_1st	UMB5079	CTL	vermis	No Known Disorder	33	M	8.3	batch1	NICHD	16	CB
UMB5115_ba41_42_22_2nd	UMB5115	ASD	ba41-42-22	Autism - confirmed by ADI-R	46	M	8.2	batch1	NICHD	29	CTX
UMB5115_ba9_2nd	UMB5115	ASD	ba9	Autism - confirmed by ADI-R	46	M	6.2	batch1	NICHD	29	CTX
UMB5115_vermis_1st	UMB5115	ASD	vermis	Autism - confirmed by ADI-R	46	M	8.1	batch1	NICHD	29	CB
UMB5144_ba41_42_22_2nd	UMB5144	ASD	ba41-42-22	Autism - confirmed by ADI-R	7	M	7.7	batch1	NICHD	3	CTX
UMB5144_ba9_2nd	UMB5144	ASD	ba9	Autism - confirmed by ADI-R	7	M	8	batch1	NICHD	3	CTX
UMB5144_vermis_2nd	UMB5144	ASD	vermis	Autism - confirmed by ADI-R	7	M	8.2	batch1	NICHD	3	CB
UMB5163_ba41_42_22_1st	UMB5163	CTL	ba41-42-22	No Known Disorder	15	M	8.1	batch1	NICHD	12	CTX
UMB5163_ba9_2nd	UMB5163	CTL	ba9	No Known Disorder	15	M	6.7	batch1	NICHD	12	CTX
UMB5163_vermis_2nd	UMB5163	CTL	vermis	No Known Disorder	15	M	6.5	batch1	NICHD	12	CB
UMB5168_ba41_42_22_1st	UMB5168	CTL	ba41-42-22	No Known Disorder	16	F	7	batch1	NICHD	0	CTX
UMB5168_ba9_2nd	UMB5168	CTL	ba9	No Known Disorder	16	F	7.3	batch1	NICHD	0	CTX
UMB5168_vermis_2nd	UMB5168	CTL	vermis	No Known Disorder	16	F	7.4	batch1	NICHD	0	CB
UMB5176_BA41_42_22_UMB5176_ba41_42_22_3rd_combined	UMB5176	ASD	ba41-42-22	Autism - confirmed by ADI-R	22	M	5.3	batch2	NICHD	18	CTX
UMB5176_ba9	UMB5176	ASD	ba9	Autism - confirmed by ADI-R	23	M	7.2	batch3	NICHD	18	CTX
UMB5176_vermis_2nd	UMB5176	ASD	vermis	Autism - confirmed by ADI-R	23	M	8.1	batch1	NICHD	18	CB
UMB5242_ba41_42_22_1st	UMB5242	CTL	ba41-42-22	No Known Disorder	15	M	8.1	batch1	NICHD	9	CTX
UMB5242_ba9_1st	UMB5242	CTL	ba9	No Known Disorder	15	M	8.4	batch1	NICHD	9	CTX
UMB5242_vermis	UMB5242	CTL	vermis	No Known Disorder	15	M	6.2	batch3	NICHD	9	CB
UMB5242_vermis_2nd	UMB5242	CTL	vermis	No Known Disorder	15	M	6.2	batch3	NICHD	9	CB
UMB5278_ba41_42_22_1st	UMB5278	ASD	ba41-42-22	Autism - confirmed by ADI-R	16	F	7.8	batch1	NICHD	13	CTX
UMB5278_ba9_1st	UMB5278	ASD	ba9	Autism - confirmed by ADI-R	16	F	8.3	batch1	NICHD	13	CTX
UMB5278_vermis_1st	UMB5278	ASD	vermis	Autism - confirmed by ADI-R	16	F	8.2	batch1	NICHD	13	CB
UMB5297_ba41_42_22_1st	UMB5297	ASD	ba41-42-22	Autism - Suspected	33	M	6.7	batch1	NICHD	50	CTX
UMB5297_ba9_1st	UMB5297	ASD	ba9	Autism - Suspected	33	M	5.6	batch1	NICHD	50	CTX
UMB5297_vermis	UMB5297	ASD	vermis	Autism - Suspected	33	M	5	batch3	NICHD	50	CB
UMB5297_vermis_2nd	UMB5297	ASD	vermis	Autism - Suspected	33	M	5	batch3	NICHD	50	CB
UMB5303_ba41_42_22_2nd	UMB5303	ASD	ba41-42-22	Autism - supported by records	67	M	8.5	batch1	NICHD	16	CTX
UMB5303_ba9	UMB5303	ASD	ba9	Autism - supported by records	67	M	7.4	batch3	NICHD	16	CTX
UMB5308_ba41_42_22	UMB5308	ASD	ba41-42-22	Autism - confirmed by ADI-R	5	M	6.5	batch3	NICHD	21	CTX
UMB5308_ba41_42_22_1st	UMB5308	ASD	ba41-42-22	Autism - confirmed by ADI-R	5	M	6.5	batch3	NICHD	21	CTX
UMB5308_ba9_2nd	UMB5308	ASD	ba9	Autism - confirmed by ADI-R	4	M	7.9	batch1	NICHD	21	CTX
UMB5308_vermis_1st	UMB5308	ASD	vermis	Autism - confirmed by ADI-R	4	M	8.3	batch1	NICHD	21	CB
UMB5309_ba41_42_22	UMB5309	CTL	ba41-42-22	No known disorder	14	F	6.6	batch3	NICHD	8	CTX
UMB5309_ba9	UMB5309	CTL	ba9	No known disorder	14	F	5.9	batch3	NICHD	8	CTX
UMB5309_vermis	UMB5309	CTL	vermis	No known disorder	14	F	5.1	batch3	NICHD	8	CB
UMB5340_ba41_42_22_2nd	UMB5340	ASD	ba41-42-22	Autism - confirmed by ADI-R	53	M	8.2	batch1	NICHD	NA	CTX
UMB5340_ba9_2nd	UMB5340	ASD	ba9	Autism - confirmed by ADI-R	53	M	8.4	batch1	NICHD	NA	CTX
UMB5340_vermis_1st	UMB5340	ASD	vermis	Autism - confirmed by ADI-R	53	M	8.1	batch1	NICHD	NA	CB
UMB5342_ba41_42_22_1st	UMB5342	CTL	ba41-42-22	No Known Disorder	23	M	7.7	batch1	NICHD	14	CTX
UMB5342_ba9_2nd	UMB5342	CTL	ba9	No Known Disorder	23	M	7.9	batch1	NICHD	14	CTX
UMB5342_vermis_1st	UMB5342	CTL	vermis	No Known Disorder	23	M	7.7	batch1	NICHD	14	CB
UMB5391_ba9	UMB5391	CTL	ba9	No known disorder	9	M	6.6	batch3	NICHD	12	CTX
UMB5391_vermis	UMB5391	CTL	vermis	No known disorder	9	M	7.1	batch3	NICHD	12	CB

### Sheet: Samples_DS2
Sample	BrainID	ASD.CTL	RegionID	Detailed.Diagnosis	Age	Sex	RIN	SeqBatch	BrainBank	PMI	BroadRegionID
AN00142_vermis_57	AN00142	CTL	vermis	No Known Disorder	44	M	7.8	batch1	ATP	24.61	CB
AN00493_ba9_104	AN00493	ASD	ba9	Autism - confirmed by ADI-R	27	M	7.3	batch1	ATP	8.3	CTX
AN00493_vermis_105x	AN00493	ASD	vermis	Autism - confirmed by ADI-R	27	M	7	batch1	ATP	8.3	CB
AN00544_ba9_16	AN00544	CTL	ba9	No Known Disorder	17	M	7.8	batch1	ATP	28.92	CTX
AN00764_ba9_61	AN00764	ASD	ba9	Autism - confirmed by ADI-R	20	M	8.5	batch1	ATP	23.7	CTX
AN00764_vermis_63	AN00764	ASD	vermis	Autism - confirmed by ADI-R	20	M	6.8	batch1	ATP	23.7	CB
AN01125_ba9_22	AN01125	CTL	ba9	No Known Disorder	56	M	7	batch1	ATP	24.17	CTX
AN01125_vermis_24	AN01125	CTL	vermis	No Known Disorder	56	M	5.9	batch1	ATP	24.17	CB
AN01410_ba9_67	AN01410	CTL	ba9	No Known Disorder	41	M	7.4	batch1	ATP	27.17	CTX
AN01570_ba41_42_22_59	AN01570	ASD	ba41-42-22	Autism - confirmed by ADI-R	18	F	7.1	batch1	ATP	6.75	CTX
AN01570_ba9_58	AN01570	ASD	ba9	Autism - confirmed by ADI-R	18	F	5.5	batch1	ATP	6.75	CTX
AN01570_vermis_60	AN01570	ASD	vermis	Autism - confirmed by ADI-R	18	F	5.8	batch1	ATP	6.75	CB
AN03217_ba41_42_22_1st	AN03217	CTL	ba41-42-22	No Known Disorder	19	M	7.1	batch1	ATP	18.58	CTX
AN03217_ba41_42_22_92	AN03217	CTL	ba41-42-22	No Known Disorder	19	M	6.3	batch1	ATP	18.58	CTX
AN03217_ba9_2nd	AN03217	CTL	ba9	No Known Disorder	19	M	7.5	batch1	ATP	18.58	CTX
AN03217_ba9_91	AN03217	CTL	ba9	No Known Disorder	19	M	7	batch1	ATP	18.58	CTX
AN03217_vermis_93	AN03217	CTL	vermis	No Known Disorder	19	M	6.5	batch1	ATP	18.58	CB
AN04479_ba41_42_22_11	AN04479	CTL	ba41-42-22	No Known Disorder	44	M	6.5	batch1	ATP	23.26	CTX
AN04479_ba41_42_22_95	AN04479	CTL	ba41-42-22	No Known Disorder	44	M	7.6	batch1	ATP	23.26	CTX
AN04479_ba9_10	AN04479	CTL	ba9	No Known Disorder	44	M	7.6	batch1	ATP	23.26	CTX
AN06420_ba9_52	AN06420	ASD	ba9	Autism - confirmed by ADI-R	39	M	8	batch1	ATP	13.95	CTX
AN06420_vermis_54	AN06420	ASD	vermis	Autism - confirmed by ADI-R	39	M	6.6	batch1	ATP	13.95	CB
AN07176_ba41_42_22_14	AN07176	CTL	ba41-42-22	No Known Disorder	21	M	7	batch1	ATP	29.91	CTX
AN07176_ba41_42_22_97	AN07176	CTL	ba41-42-22	No Known Disorder	21	M	6.3	batch1	ATP	29.91	CTX
AN08161_ba41_42_22_1st	AN08161	CTL	ba41-42-22	No Known Disorder	36	F	8.1	batch1	ATP	23.83	CTX
AN08166_vermis_87	AN08166	ASD	vermis	Autism - confirmed by ADI-R	29	M	7.6	batch1	ATP	43.25	CB
AN08792_ba41_42_22_102	AN08792	ASD	ba41-42-22	Autism - confirmed by ADI-R	30	M	5.1	batch1	ATP	20.3	CTX
AN08873_ba41_42_22_77	AN08873	ASD	ba41-42-22	Autism - confirmed by ADI-R	5	M	9.1	batch1	ATP	25.5	CTX
AN08873_vermis_78	AN08873	ASD	vermis	Autism - confirmed by ADI-R	5	M	6.2	batch1	ATP	25.5	CB
AN10028_vermis_117	AN10028	CTL	vermis	No Known Disorder	36	M	7.8	batch1	ATP	21.46	CB
AN10833_vermis_48	AN10833	CTL	vermis	No Known Disorder	22	M	8	batch1	ATP	21.47	CB
AN11989_ba41_42_22_41	AN11989	ASD	ba41-42-22	Autism - confirmed by ADI-R	30	M	6.9	batch1	ATP	16.06	CTX
AN11989_vermis_111	AN11989	ASD	vermis	Autism - confirmed by ADI-R	30	M	5.5	batch1	ATP	16.06	CB
AN11989_vermis_42	AN11989	ASD	vermis	Autism - confirmed by ADI-R	30	M	6.7	batch1	ATP	16.06	CB
AN12240_vermis_9	AN12240	CTL	vermis	No Known Disorder	51	M	8.1	batch1	ATP	4.75	CB
AN12457_ba41_42_22_35	AN12457	ASD	ba41-42-22	Autism - confirmed by ADI-R	29	F	6	batch1	ATP	17.83	CTX
AN14757_ba41_42_22_1st	AN14757	CTL	ba41-42-22	No Known Disorder	24	M	8	batch1	ATP	21.33	CTX
AN14757_vermis_2nd	AN14757	CTL	vermis	No Known Disorder	24	M	8.4	batch1	ATP	21.33	CB
AN14757_vermis_39	AN14757	CTL	vermis	No Known Disorder	24	M	7.3	batch1	ATP	21.33	CB
AN15566_vermis_30	AN15566	CTL	vermis	No Known Disorder	32	F	7.5	batch1	ATP	28.92	CB
AN16115_vermis_72	AN16115	ASD	vermis	Autism - confirmed by ADI-R	11	F	7.9	batch1	ATP	12.88	CB
AN16641_vermis_75	AN16641	ASD	vermis	Autism - confirmed by ADI-R	9	M	6.3	batch1	ATP	27	CB
AN17138_ba41_42_22_44	AN17138	ASD	ba41-42-22	Chromosome 15q Duplication Syndrome	16	M	7.2	batch1	ATP	NA	CTX
AN17254_ba41_42_22_99	AN17254	ASD	ba41-42-22	Autism - confirmed by ADI-R	51	M	8.3	batch1	ATP	22.16	CTX
AN17254_vermis_100	AN17254	ASD	vermis	Autism - confirmed by ADI-R	51	M	5.7	batch1	ATP	22.16	CB
AN17425_ba41_42_22_1st	AN17425	CTL	ba41-42-22	No Known Disorder	16	M	7.9	batch1	ATP	26.16	CTX
AN17425_ba41_42_22_32	AN17425	CTL	ba41-42-22	No Known Disorder	16	M	5.6	batch1	ATP	26.16	CTX
AN17425_vermis_1st	AN17425	CTL	vermis	No Known Disorder	16	M	7.1	batch1	ATP	26.16	CB
AN17425_vermis_33	AN17425	CTL	vermis	No Known Disorder	16	M	6.3	batch1	ATP	26.16	CB
AN19511_ba41_42_22_113	AN19511	ASD	ba41-42-22	Autism - confirmed by ADI-R	8	M	8.3	batch1	ATP	22.2	CTX
AN19511_vermis_114	AN19511	ASD	vermis	Autism - confirmed by ADI-R	8	M	7.7	batch1	ATP	22.2	CB
AN19760_ba41_42_22_26	AN19760	CTL	ba41-42-22	No Known Disorder	28	M	6.1	batch1	ATP	23.25	CTX
AN19760_vermis_27	AN19760	CTL	vermis	No Known Disorder	28	M	6.8	batch1	ATP	23.25	CB

### Sheet: MappingResults_DS1
Sample	Number of input reads	Average input read length	Uniquely mapped reads number	Uniquely mapped reads %	Average mapped length	Number of reads mapped to too many loci	% of reads mapped to too many loci	Number of chimeric reads	% of chimeric reads
AN00142_BA9_AN00142_ba9_3rd_combined	58718715	100	45382798	0.7729	99.05	2621506	0.0446	7182928	0.1223
AN02987_ba41_42_22_1st	65781531	100	51460411	0.7823	98.32	6859836	0.1043	1228771	0.0187
AN02987_vermis_1st	22877093	100	19432778	0.8494	98.85	1263198	0.0552	486985	0.0213
AN03345_ba9_79	97648635	100	83282884	0.8529	98.73	7614577	0.078	1028029	0.0105
AN03632_ba41_42_22_1st	117951582	100	95659275	0.811	98.75	9225990	0.0782	2128153	0.018
AN03632_ba9_2nd	71594374	100	60801043	0.8492	98.78	4576010	0.0639	1150483	0.0161
AN03632_vermis_1st	70408302	100	62164708	0.8829	99.02	3326788	0.0472	1434940	0.0204
AN03935_ba41_42_22_1st	95239531	100	82846257	0.8699	98.89	6787270	0.0713	1365824	0.0143
AN03935_ba9_2nd	41004452	100	33690384	0.8216	98.68	3153378	0.0769	781691	0.0191
AN04682_ba41_42_22_1st	95400098	100	64368787	0.6747	98.15	6094460	0.0639	3360338	0.0352
AN04682_ba9_1st	102194742	100	85804445	0.8396	98.81	9227948	0.0903	1707687	0.0167
AN04682_vermis_2nd	40717861	100	34262831	0.8415	98.94	3178323	0.0781	864106	0.0212
AN05983_ba41_42_22_1st	48144514	100	41176374	0.8553	98.81	4139697	0.086	604263	0.0126
AN05983_BA9_AN05983_ba9_3rd_combined	48914196	100	35953088	0.735	98.88	2427454	0.0496	8006230	0.1637
AN05983_vermis_1st	47380001	100	41346440	0.8727	99.08	3049298	0.0644	952844	0.0201
AN06365_ba41_42_22_1st	69884905	100	60175222	0.8611	98.95	5151287	0.0737	828206	0.0119
AN07444_ba41_42_22_1st	50788234	100	41844412	0.8239	98.59	5116782	0.1007	781569	0.0154
AN07444_vermis_2nd	19557763	100	16407166	0.8389	98.72	1043593	0.0534	520288	0.0266
AN08043_ba41_42_22_1st	44350174	100	32225486	0.7266	98.2	2909128	0.0656	1613627	0.0364
AN08043_ba9_1st	76010208	100	64321838	0.8462	98.72	5792778	0.0762	1212079	0.0159
AN08043_vermis_1st	67795964	100	56103521	0.8275	98.71	7432680	0.1096	1020566	0.0151
AN08161_ba9_1st	76569391	100	61575835	0.8042	98.61	5562084	0.0726	1792823	0.0234
AN08161_vermis	39577141	100	30861068	0.7798	98.41	2210677	0.0559	1371632	0.0347
AN08161_vermis_2nd	62402888	100	49239084	0.7891	98.62	3885320	0.0623	1352077	0.0217
AN08166_ba41_42_22_86	40177488	100	29451765	0.733	98.29	3036208	0.0756	1057022	0.0263
AN08677_ba41_42_22_1st	53480654	100	44391613	0.83	98.67	5615929	0.105	789592	0.0148
AN08677_vermis_2nd	73786389	100	62592964	0.8483	98.83	6659892	0.0903	1259287	0.0171
AN09402_ba41_42_22_1st	74638055	100	64352169	0.8622	98.93	4475498	0.06	1190298	0.0159
AN09402_BA9_AN09402_ba9_3rd_combined	56857294	100	42952133	0.7554	98.98	2735507	0.0481	7071007	0.1244
AN09402_vermis_1st	94430547	100	67614129	0.716	98.29	4295375	0.0455	3775872	0.04
AN09714_ba41_42_22_1st	51151807	100	42069567	0.8224	98.88	4409306	0.0862	735356	0.0144
AN09714_ba9_1st	51085625	100	41287061	0.8082	98.71	3373728	0.066	1136731	0.0223
AN09714_vermis_1st	56821656	100	49575039	0.8725	99.06	3313614	0.0583	999315	0.0176
AN10679_ba41_42_22_2nd	27671261	100	16951340	0.6126	97.62	1896504	0.0685	1119724	0.0405
AN10679_ba9_1st	90741216	100	74288766	0.8187	98.59	7844839	0.0865	1240025	0.0137
AN10679_vermis_2nd	33372492	100	28388702	0.8507	98.85	3087274	0.0925	529079	0.0159
AN10723_ba41_42_22_1st	58017587	100	44085290	0.7599	98.34	5877900	0.1013	1355422	0.0234
AN10723_ba9_1st	88889344	100	76559777	0.8613	98.71	7792863	0.0877	1089281	0.0123
AN10723_vermis_2nd	75876823	100	62568641	0.8246	98.72	6003497	0.0791	1526120	0.0201
AN11864_BA41_42_22_AN11864_ba41_42_22_3rd_combined	57803560	100	43707648	0.7561	98.91	2952276	0.0511	6933834	0.12
AN11864_BA9_AN11864_ba9_3rd_combined	40960358	100	32601422	0.7959	99.02	1817881	0.0444	4878857	0.1191
AN11931_ba41_42_22_1st	94839550	100	79544295	0.8387	98.83	9328140	0.0984	1431005	0.0151
AN13295_ba41_42_22_89	85928241	100	71205391	0.8287	98.68	5813763	0.0677	1198854	0.014
AN13295_ba9_88	38898586	100	30681972	0.7888	98.61	3196440	0.0822	797963	0.0205
AN13295_vermis_90	56693269	100	47892154	0.8448	98.87	3667425	0.0647	1028746	0.0181
AN13872_ba41_42_22_50	97582766	100	74789291	0.7664	98.3	6349592	0.0651	2570033	0.0263
AN13872_ba9_49	35660406	100	31589798	0.8859	98.99	2138850	0.06	559740	0.0157
AN13872_vermis_51	40029923	100	31224448	0.78	98.68	2987781	0.0746	806974	0.0202
AN14762_ba41_42_22_1st	68860049	100	58177647	0.8449	98.65	6141172	0.0892	1003332	0.0146
AN14762_ba9_1st	81323191	100	48746172	0.5994	97.44	3927349	0.0483	4043236	0.0497
AN14762_vermis_1st	75892534	100	64574946	0.8509	98.89	5824293	0.0767	1128221	0.0149
AN14829_ba41_42_22_1st	56384179	100	34012846	0.6032	97.59	3389363	0.0601	5331739	0.0946
AN14829_vermis	38531187	100	31106099	0.8073	98.73	1824839	0.0474	1116347	0.029
AN15088_ba9_1st	37701589	100	22863736	0.6064	97.33	1811219	0.048	2004905	0.0532
AN15451_vermis	43619110	100	36172823	0.8293	98.82	1683927	0.0386	1258816	0.0289
AN17515_ba9_1st	41194255	100	34895581	0.8471	98.82	3657208	0.0888	788305	0.0191
AN17515_vermis_1st	38004691	100	30529966	0.8033	98.78	2971778	0.0782	911519	0.024
AN17678_vermis_1st	76085255	100	61825872	0.8126	98.56	8869853	0.1166	1511855	0.0199
AN19442_ba41_42_22	37312177	100	28366173	0.7602	98.18	1953487	0.0524	1313277	0.0352
UMB1376_BA41_42_22_UMB1376_ba41_42_22_3rd_combined	51211743	100	38538645	0.7525	98.97	2491274	0.0486	7073118	0.1381
UMB1376_vermis_2nd	73242903	100	62569064	0.8543	98.85	6014885	0.0821	1051656	0.0144
UMB1407_ba9	42687716	100	34874125	0.817	98.51	2596115	0.0608	1090226	0.0255
UMB1499_ba41_42_22	41487602	100	35559444	0.8571	98.88	1839807	0.0443	888222	0.0214
UMB1499_ba9	40990347	100	36038331	0.8792	98.92	2763129	0.0674	513771	0.0125
UMB1578_ba41_42_22_1st	70217600	100	57300583	0.816	98.57	4354877	0.062	1268864	0.0181
UMB1578_ba9_2nd	71225091	100	58360824	0.8194	98.57	6131221	0.0861	1144705	0.0161
UMB1578_vermis_1st	117396908	100	98171736	0.8362	98.87	9276336	0.079	2287902	0.0195
UMB1670_vermis	42213104	100	32794651	0.7769	98.35	2414411	0.0572	1437717	0.0341
UMB1714_vermis	38062285	100	28892141	0.7591	98.25	2196469	0.0577	1422338	0.0374
UMB1793_vermis	48612887	100	40288066	0.8288	98.76	2064155	0.0425	1304835	0.0268
UMB1860_vermis	42842453	100	35297372	0.8239	98.78	2931442	0.0684	1017671	0.0238
UMB1908_ba41_42_22	41634323	100	36574406	0.8785	98.89	2682121	0.0644	538676	0.0129
UMB1908_vermis	36962960	100	24875632	0.673	97.41	2149905	0.0582	1974412	0.0534
UMB4334_ba9	83612499	100	62080005	0.7425	98.09	4485117	0.0536	3323810	0.0398
UMB4334_ba9_1st	63807520	100	46885685	0.7348	98.36	4825839	0.0756	1964015	0.0308
UMB4334_vermis	41213714	100	31748426	0.7703	98.35	2016682	0.0489	1598651	0.0388
UMB4337_BA9_UMB4337_ba9_3rd_combined	53980720	100	46419146	0.8599	98.93	3729550	0.0691	607682	0.0113
UMB4337_vermis_2nd	53220793	100	44967121	0.8449	98.76	4308134	0.0809	939719	0.0177
UMB4590_ba41_42_22_2nd	76157394	100	62853199	0.8253	98.72	6091585	0.08	1093678	0.0144
UMB4590_ba9_1st	60932239	100	37055833	0.6081	97.51	2543022	0.0417	3018091	0.0495
UMB4590_vermis_2nd	30745876	100	26318370	0.856	98.84	2335978	0.076	588669	0.0191
UMB4670_ba9	36671559	100	32169938	0.8772	98.9	2562929	0.0699	436746	0.0119
UMB4670_vermis	41497047	100	30378329	0.7321	97.99	2446047	0.0589	1767264	0.0426
UMB4787_ba41_42_22	36426943	100	25585557	0.7024	97.75	1369572	0.0376	1903430	0.0523
UMB4787_ba9	37187859	100	28746493	0.773	98.3	1767213	0.0475	1393733	0.0375
UMB4787_vermis	40602967	100	32165710	0.7922	98.48	1707421	0.0421	1425519	0.0351
UMB4842_ba41_42_22_2nd	48598814	100	41843269	0.861	98.81	3439621	0.0708	596171	0.0123
UMB4842_ba9_2nd	71478079	100	61874934	0.8656	98.83	3636806	0.0509	1789636	0.025
UMB4849_ba9_2nd	33127972	100	25842357	0.7801	98.33	2186561	0.066	1006681	0.0304
UMB4849_vermis_1st	39826723	100	34558420	0.8677	98.93	2784137	0.0699	652149	0.0164
UMB4999_ba41_42_22_2nd	50838746	100	42147926	0.8291	98.72	3752577	0.0738	976503	0.0192
UMB4999_ba9_2nd	71225525	100	60095447	0.8437	98.75	5139181	0.0722	1057155	0.0148
UMB4999_vermis_2nd	75505928	100	63911262	0.8464	98.81	6631517	0.0878	1168415	0.0155
UMB5023_ba41_42_22	35896820	100	25009707	0.6967	97.61	1583346	0.0441	1891571	0.0527
UMB5023_ba9	36345934	100	28378630	0.7808	98.39	1990346	0.0548	1254782	0.0345
UMB5023_vermis	42651360	100	36213707	0.8491	98.85	2531055	0.0593	901963	0.0211
UMB5027_ba41_42_22_2nd	78018765	100	61151392	0.7838	98.49	8190787	0.105	1397244	0.0179
UMB5027_vermis_2nd	64551427	100	53418858	0.8275	98.75	5562458	0.0862	1080585	0.0167
UMB5079_ba41_42_22_1st	77557766	100	61952510	0.7988	98.63	4960860	0.064	1239192	0.016
UMB5079_ba9_2nd	84070951	100	69832327	0.8306	98.66	6520345	0.0776	1569044	0.0187
UMB5079_vermis_1st	20119364	100	17617713	0.8757	98.91	1117620	0.0555	446876	0.0222
UMB5115_ba41_42_22_2nd	88478288	100	72465806	0.819	98.61	7290990	0.0824	1443885	0.0163
UMB5115_ba9_2nd	45842548	100	38415406	0.838	98.68	2760194	0.0602	868070	0.0189
UMB5115_vermis_1st	70650063	100	60808771	0.8607	98.96	3533810	0.05	1995216	0.0282
UMB5144_ba41_42_22_2nd	78202835	100	63148371	0.8075	98.57	6940322	0.0887	1210818	0.0155
UMB5144_ba9_2nd	78117160	100	59490047	0.7615	98.34	5464158	0.0699	1573130	0.0201
UMB5144_vermis_2nd	65914113	100	54260452	0.8232	98.65	6816243	0.1034	1244096	0.0189
UMB5163_ba41_42_22_1st	20941512	100	14500126	0.6924	98.08	1217226	0.0581	628344	0.03
UMB5163_ba9_2nd	100868846	100	71219261	0.7061	98.33	8094310	0.0802	2894821	0.0287
UMB5163_vermis_2nd	30626407	100	24394405	0.7965	98.58	1673074	0.0546	2117129	0.0691
UMB5168_ba41_42_22_1st	62155086	100	39549076	0.6363	97.66	2626640	0.0423	2779441	0.0447
UMB5168_ba9_2nd	50980335	100	38258857	0.7505	98.45	4379859	0.0859	1358797	0.0267
UMB5168_vermis_2nd	69874152	100	61550618	0.8809	99	3863623	0.0553	1228532	0.0176
UMB5176_BA41_42_22_UMB5176_ba41_42_22_3rd_combined	64216555	100	48258038	0.7515	98.82	3571458	0.0556	6829382	0.1063
UMB5176_ba9	40577931	100	29958767	0.7383	98.05	2267870	0.0559	1750175	0.0431
UMB5176_vermis_2nd	54339958	100	47159909	0.8679	98.94	3231824	0.0595	1002716	0.0185
UMB5242_ba41_42_22_1st	42305422	100	31620349	0.7474	98.32	3197973	0.0756	793890	0.0188
UMB5242_ba9_1st	108152858	100	81251039	0.7513	98.28	8327955	0.077	2150614	0.0199
UMB5242_vermis	40477928	100	29764611	0.7353	98	2143460	0.053	1747519	0.0432
UMB5242_vermis_2nd	47069493	100	41314424	0.8777	98.97	3161579	0.0672	877825	0.0186
UMB5278_ba41_42_22_1st	57336679	100	45129774	0.7871	98.63	4825168	0.0842	1318673	0.023
UMB5278_ba9_1st	42817601	100	33301806	0.7778	98.48	3576564	0.0835	1299371	0.0303
UMB5278_vermis_1st	89158835	100	75669210	0.8487	98.75	8419816	0.0944	1444577	0.0162
UMB5297_ba41_42_22_1st	69492290	100	56864547	0.8183	98.76	4634236	0.0667	1422618	0.0205
UMB5297_ba9_1st	26367929	100	21088810	0.7998	98.67	1551500	0.0588	897718	0.034
UMB5297_vermis	48007680	100	36976065	0.7702	98.41	2046426	0.0426	1756588	0.0366
UMB5297_vermis_2nd	28543099	100	25012590	0.8763	99.01	1165125	0.0408	831562	0.0291
UMB5303_ba41_42_22_2nd	96636041	100	74911953	0.7752	98.54	7438309	0.077	2112086	0.0219
UMB5303_ba9	38613361	100	29045547	0.7522	97.97	1740299	0.0451	1568428	0.0406
UMB5308_ba41_42_22	43010599	100	30016668	0.6979	97.62	2571299	0.0598	2045880	0.0476
UMB5308_ba41_42_22_1st	63612668	100	47710040	0.75	98.32	4507797	0.0709	1510878	0.0238
UMB5308_ba9_2nd	97661324	100	81943399	0.8391	98.73	6922682	0.0709	1222952	0.0125
UMB5308_vermis_1st	49707214	100	42234245	0.8497	98.84	3385421	0.0681	1324822	0.0267
UMB5309_ba41_42_22	41967681	100	33516362	0.7986	98.5	1828126	0.0436	1371218	0.0327
UMB5309_ba9	40229991	100	31290369	0.7778	98.38	1971034	0.049	1367653	0.034
UMB5309_vermis	38033419	100	29294612	0.7702	98.37	1461076	0.0384	1518636	0.0399
UMB5340_ba41_42_22_2nd	72976487	100	60702611	0.8318	98.75	5054542	0.0693	1415199	0.0194
UMB5340_ba9_2nd	83080809	100	69667264	0.8385	98.64	6619935	0.0797	1247058	0.015
UMB5340_vermis_1st	70263478	100	62323290	0.887	98.99	3894878	0.0554	1069139	0.0152
UMB5342_ba41_42_22_1st	52137089	100	40517518	0.7771	98.36	4154131	0.0797	1110115	0.0213
UMB5342_ba9_2nd	46704865	100	34638157	0.7416	98.27	3693254	0.0791	946436	0.0203
UMB5342_vermis_1st	93980414	100	78607278	0.8364	98.86	8733685	0.0929	1832136	0.0195
UMB5391_ba9	38253615	100	25489181	0.6663	97.2	2085033	0.0545	2056309	0.0538
UMB5391_vermis	45945462	100	34272201	0.7459	98.12	2914985	0.0634	1845908	0.0402

### Sheet: MappingResults_DS2
Sample	Number of input reads	Average input read length	Uniquely mapped reads number	Uniquely mapped reads %	Average mapped length	Number of reads mapped to too many loci	% of reads mapped to too many loci	Number of chimeric reads	% of chimeric reads
AN00142_vermis_57	86647761	100	72076194	0.8318	99.26	5149155	0.0594	1531086	0.0177
AN00493_ba9_104	86738142	100	60753033	0.7004	98.73	5883474	0.0678	1901261	0.0219
AN00493_vermis_105x	66834324	100	57111235	0.8545	99.27	4275831	0.064	1489738	0.0223
AN00544_ba9_16	69050976	100	57063130	0.8264	99.17	5122945	0.0742	2066308	0.0299
AN00764_ba9_61	77005842	100	57542517	0.7472	98.95	4866642	0.0632	1425792	0.0185
AN00764_vermis_63	43516501	100	35990898	0.8271	99.23	3477744	0.0799	776897	0.0179
AN01125_ba9_22	68751866	100	59136480	0.8601	99.3	5210802	0.0758	1000843	0.0146
AN01125_vermis_24	88562593	100	79155138	0.8938	99.37	4223100	0.0477	1366849	0.0154
AN01410_ba9_67	63667318	100	53257456	0.8365	99.26	5823505	0.0915	1132937	0.0178
AN01570_ba41_42_22_59	75196239	100	53162444	0.707	98.79	4755846	0.0632	1325536	0.0176
AN01570_ba9_58	72042935	100	59844393	0.8307	99.24	4935128	0.0685	1206449	0.0167
AN01570_vermis_60	80883596	100	65296910	0.8073	99.16	7051393	0.0872	1616357	0.02
AN03217_ba41_42_22_1st	48776820	100	40518576	0.8307	99.24	3472885	0.0712	966578	0.0198
AN03217_ba41_42_22_92	80550619	100	69468619	0.8624	99.34	5752905	0.0714	1186625	0.0147
AN03217_ba9_2nd	54721264	100	43970457	0.8035	98.98	2949194	0.0539	1393571	0.0255
AN03217_ba9_91	40719840	100	34698510	0.8521	99.24	3135551	0.077	843251	0.0207
AN03217_vermis_93	90113098	100	73569398	0.8164	99.2	6057393	0.0672	2133763	0.0237
AN04479_ba41_42_22_11	91350356	100	63916085	0.6997	98.73	3786012	0.0414	3514235	0.0385
AN04479_ba41_42_22_95	110806292	100	87476884	0.7895	99.06	5865731	0.0529	3294628	0.0297
AN04479_ba9_10	67770531	100	56911689	0.8398	99.27	4285425	0.0632	1056432	0.0156
AN06420_ba9_52	110835125	100	95702934	0.8635	99.3	7377358	0.0666	1536030	0.0139
AN06420_vermis_54	110868588	100	93296296	0.8415	99.26	8627138	0.0778	2179842	0.0197
AN07176_ba41_42_22_14	79732354	100	69245767	0.8685	99.33	5926988	0.0743	1173089	0.0147
AN07176_ba41_42_22_97	94848538	100	79723676	0.8405	99.34	7348992	0.0775	1625643	0.0171
AN08161_ba41_42_22_1st	39765934	100	32521357	0.8178	99.16	2940816	0.074	843414	0.0212
AN08166_vermis_87	80713759	100	68484594	0.8485	99.34	7957947	0.0986	1418257	0.0176
AN08792_ba41_42_22_102	44105231	100	25834875	0.5858	98.04	2240420	0.0508	2108292	0.0478
AN08873_ba41_42_22_77	67128368	100	48746719	0.7262	98.74	5891890	0.0878	2002022	0.0298
AN08873_vermis_78	55953719	100	41955976	0.7498	98.83	4808456	0.0859	1343592	0.024
AN10028_vermis_117	97857638	100	84302835	0.8615	99.35	8218047	0.084	1753769	0.0179
AN10833_vermis_48	83651599	100	68615763	0.8203	99.14	5880765	0.0703	1558750	0.0186
AN11989_ba41_42_22_41	59871053	100	46362010	0.7744	99.05	3769440	0.063	1557675	0.026
AN11989_vermis_111	104008384	100	90213730	0.8674	99.29	5526471	0.0531	2259971	0.0217
AN11989_vermis_42	74288048	100	65738718	0.8849	99.37	3907407	0.0526	1349236	0.0182
AN12240_vermis_9	101484116	100	85540381	0.8429	99.28	7472662	0.0736	1823511	0.018
AN12457_ba41_42_22_35	82387107	100	54379214	0.66	98.4	4187341	0.0508	1683427	0.0204
AN14757_ba41_42_22_1st	74468544	100	60762732	0.816	99.24	8605553	0.1156	1318516	0.0177
AN14757_vermis_2nd	49532227	100	41964954	0.8472	99.25	3989992	0.0806	1256390	0.0254
AN14757_vermis_39	47012737	100	40138484	0.8538	99.31	3205860	0.0682	996742	0.0212
AN15566_vermis_30	74966270	100	65690215	0.8763	99.32	5003358	0.0667	1358073	0.0181
AN16115_vermis_72	72530536	100	59284162	0.8174	99.26	6146876	0.0847	1310731	0.0181
AN16641_vermis_75	83589465	100	63522944	0.7599	98.99	5041609	0.0603	1548211	0.0185
AN17138_ba41_42_22_44	22679947	100	18038527	0.7954	99	1819876	0.0802	962198	0.0424
AN17254_ba41_42_22_99	61700679	100	49112547	0.796	99.04	4890724	0.0793	1303936	0.0211
AN17254_vermis_100	53938516	100	44530512	0.8256	99.05	3014920	0.0559	1721210	0.0319
AN17425_ba41_42_22_1st	72023803	100	61376780	0.8522	99.26	5601309	0.0778	1350638	0.0188
AN17425_ba41_42_22_32	35697468	100	30231673	0.8469	99.24	2220365	0.0622	738523	0.0207
AN17425_vermis_1st	85962116	100	75966084	0.8837	99.29	3551830	0.0413	1959807	0.0228
AN17425_vermis_33	82044892	100	72257526	0.8807	99.29	4301516	0.0524	1676546	0.0204
AN19511_ba41_42_22_113	33249609	100	28016078	0.8426	99.2	2546917	0.0766	685401	0.0206
AN19511_vermis_114	54459104	100	47450603	0.8713	99.37	3749041	0.0688	1077527	0.0198
AN19760_ba41_42_22_26	65621194	100	49037714	0.7473	98.88	4354550	0.0664	1319409	0.0201
AN19760_vermis_27	65822646	100	53488547	0.8126	99.04	3164473	0.0481	1822206	0.0277

### Sheet: MapingResults_OrganoidData
Sample	Number of input reads |	Average input read length |	Uniquely mapped reads number |	Uniquely mapped reads % |	Average mapped length |	Number of reads mapped to too many loci |	% of reads mapped to too many loci |	Number of chimeric reads |	% of chimeric reads |
SRR5817025_2242-1_Hepa_Day_96	50976508	150	46964630	0.9213	138.08	3514107	0.0689	5772868	0.1132
SRR5817026_2242-1_Hepa_Day_102	47945008	150	43397598	0.9052	137.4	3835883	0.08	5111709	0.1066
SRR5817027_2242-1_Hepa_Day_120	60933655	150	56371222	0.9251	137.69	4123050	0.0677	5992517	0.0983
SRR5817028_2242-1_Hepa_Day_137	44863987	150	36435728	0.8121	135.48	4743270	0.1057	4129086	0.092
SRR5817029_2242-1_Hepa_Day_172	51001238	150	44998681	0.8823	133.57	4976165	0.0976	5369910	0.1053
SRR5817030_2242-1_Hepa_Day_193	41923403	150	38024982	0.907	135.47	3003722	0.0716	4547217	0.1085
SRR5817031_2242-1_Hepa_Day_224	37090211	150	33369343	0.8997	136.53	2399116	0.0647	3736768	0.1007
SRR5817032_2242-1_Hepa_Day_295	48660527	150	44379783	0.912	135.82	3377823	0.0694	5516981	0.1134
SRR5817033_2242-1_Hepa_Day_377	36980155	150	34052325	0.9208	138.36	2375230	0.0642	3960101	0.1071
SRR5817034_2242-1_Hepa_Day_450	11342750	150	10588587	0.9335	140.4	628741	0.0554	1020581	0.09
SRR5817035_2242-1_Hepa_Day_495	38390869	150	35849427	0.9338	139.79	2133121	0.0556	3458835	0.0901
SRR5817036_8858-1_Hepa_Day_180	25372225	150	23324087	0.9193	137.29	1820592	0.0718	2247437	0.0886
SRR5817037_8858-3_Hepa_Day_100	7515222	150	6722551	0.8945	138.11	726750	0.0967	642284	0.0855
SRR5817038_8858-3_Hepa_Day_130	4848576	148	4395322	0.9065	130.65	353679	0.0729	579928	0.1196
SRR5817039_8858-1_Thy1_Day_82	20475946	150	18518717	0.9044	136.11	1768145	0.0864	2896471	0.1415
SRR5817040_8858-1_Thy1_Day_93	38797497	150	35700099	0.9202	137.5	2803517	0.0723	4928057	0.127
SRR5817041_8858-1_Thy1_Day_100	3255066	148	3038776	0.9336	139.33	176412	0.0542	274529	0.0843
SRR5817042_8858-1_Thy1_Day_450	35439406	150	33168553	0.9359	139.73	1893322	0.0534	3006045	0.0848
SRR5817043_2242-1_Thy1_Day_100	23460528	150	21185338	0.903	140.08	2125076	0.0906	1865061	0.0795
SRR5817044_2242-1_Thy1_Day_160	7064685	150	5965027	0.8443	137.47	1025351	0.1451	656382	0.0929
SRR5817045_2242-1_Thy1_Day_160b	35306952	150	32557073	0.9221	139.5	2435998	0.069	4008085	0.1135
SRR5817046_2242-1_Thy1_Day_250	10685086	150	9742105	0.9117	136.11	852788	0.0798	1586267	0.1485

### Sheet: MappingResults_InHouseData
Sample	Number of input reads	Average input read length	Uniquely mapped reads number	Uniquely mapped reads %	Average mapped length	Number of reads mapped to too many loci	% of reads mapped to too many loci	Number of chimeric reads	% of chimeric reads
5115_ba9_PA	70302654	202	66868990	0.9512	200.4	2004478	0.0285	342740	0.0049
5115_ba9_RD	54946472	202	50747299	0.9236	200.11	2343295	0.0426	732377	0.0133
5278_ba9_PA	54832413	202	51135327	0.9326	200.4	1399030	0.0255	544643	0.0099
5278_ba9_RD	58526477	202	53533592	0.9147	200.05	3122520	0.0534	722693	0.0123
5297_ba41-42_PA	61649755	202	56954472	0.9238	200.74	2483626	0.0403	320232	0.0052
5297_ba41-42_RD	50818814	202	46107666	0.9073	199.76	2308234	0.0454	711841	0.014
5308_ba41-42_PA	61070364	202	57275876	0.9379	200.45	1611673	0.0264	426007	0.007
5308_ba41-42_RD	51395617	202	47759887	0.9293	200.17	1922141	0.0374	709867	0.0138
5309_ba41-42_PA	49109422	202	44393009	0.904	200.58	1533178	0.0312	342568	0.007
5309_ba41-42_RD	46098419	202	43358531	0.9406	200.31	1418174	0.0308	547771	0.0119
PA- Poly-A+; RD-ribodepleted.
Sample	Number of input reads	Average input read length	Uniquely mapped reads number	Uniquely mapped reads %	Average mapped length	Number of reads mapped to too many loci	% of reads mapped to too many loci	Number of chimeric reads	% of chimeric reads
Astrocytes	88937876	149	70668505	0.7946	148.18	5877277	0.0661	620846	0.007
Neurons	77824752	150	59735246	0.7676	147.38	13261061	0.1704	577889	0.0074
