## Supplementary_Table_4 for "The Landscape Of Circular RNA Expression In The Human Brain"

### Sheet: MEME-ChIP CENTRIMO results
Astrocyte-specific circRNAs
MOTIF_SOURCE	MOTIF_ID	ALT_ID	CONSENSUS	WIDTH	SITES	E-VALUE	E-VALUE_SOURCE
db/RNA/Ray2013_rbp_Homo_sapiens.dna_encoded.meme	RNCMPT00186	PCBP1	CCTWWCC	7	152	1.3e-08	CENTRIMO
db/RNA/Ray2013_rbp_Homo_sapiens.dna_encoded.meme	RNCMPT00047	QKI	ACTAACM	7	99	1.2e-07	CENTRIMO
Neuron-specific circRNAs
MOTIF_SOURCE	MOTIF_ID	ALT_ID	CONSENSUS	WIDTH	SITES	E-VALUE	E-VALUE_SOURCE
db/RNA/Ray2013_rbp_Homo_sapiens.dna_encoded.meme	RNCMPT00186	PCBP1	CCTWWCC	7	253	8.9e-20	CENTRIMO
db/RNA/Ray2013_rbp_Homo_sapiens.dna_encoded.meme	RNCMPT00047	QKI	ACTAACM	7	198	2.2e-17	CENTRIMO
db/RNA/Ray2013_rbp_Homo_sapiens.dna_encoded.meme	RNCMPT00043	PABPC4	AAAAAAA	7	317	0.0011	CENTRIMO
db/RNA/Ray2013_rbp_Homo_sapiens.dna_encoded.meme	RNCMPT00106	SRSF1	GGAGGAM	7	278	0.038	CENTRIMO
db/RNA/Ray2013_rbp_Homo_sapiens.dna_encoded.meme	RNCMPT00089	SRSF10	AGAGARR	7	333	0.042	CENTRIMO
