## Supplementary_Table_7 for "The Landscape Of Circular RNA Expression In The Human Brain"

### Sheet: SuppTable.region_circ.csv
Coordinate	EnsID	Symbol	pval.ds1	pval.ds2	pval.ds1_F5	pval.ds2_F5	meanCI.CTX.ds1	meanCI.CB.ds1	meanCI.CTX.ds2	meanCI.CB.ds2	meanCI.Diff.ds1	meanCI.Diff.ds2		pval.ds1, pval.ds2 : adjusted p-values for differential expression between CTX and CB after correction for covariates, with neuronal proportion estimates based on Zhang et al.2016
chr1_113196220_113202401_+	ENSG00000116489	CAPZA1	0.0161077	0.0112914	0.0139622	0.138121	0.0219367	0.05253	0.0180484	0.0447731	0.0305933	0.0267248		pval.ds1_F5, pval.ds2_F5 : adjusted p-values for differential expression between CTX and CB after correction for covariates, with neuronal proportion estimates based on FANTOM5 data
chr1_117944808_117957453_+	ENSG00000198162	MAN1A2	0.0319958	0.0285101	0.388006	0.160141	0.12361	0.203892	0.0973053	0.134376	0.0802819	0.0370703		meanCI.CTX.ds1, meanCI.CB.ds1, meanCI.CTX.ds2,meanCI.CB.ds2 : mean circularisation index values in the corresponding brain region (CTX or CB) and corresponsing dataset( ds1 or ds2)
chr1_12061458_12062160_+	ENSG00000116688	MFN2	0.000996315	0.00103906	0.0038584	0.0208908	0.023496	0.0915448	0.0203601	0.0798409	0.0680488	0.0594808		meanCI.Diff.ds1, meanCI.Diff.ds2: mean CI difference between CB and CTX in ds1 and ds2 respectively
chr1_12335882_12338095_+	ENSG00000048707	VPS13D	0.000257712	0.000213081	6.70946e-05	0.00216613	0.0271933	0.110151	0.0204867	0.0545026	0.0829578	0.0340159
chr1_146747017_146757164_+	ENSG00000131778	CHD1L	0.00548262	0.00757034	0.0203518	0.0345337	0.0789924	0.214796	0.0494509	0.130229	0.135803	0.0807779
chr1_155695173_155695810_+	ENSG00000132676	DAP3	0.0115537	0.00498379	0.0692229	0.12195	0.0576548	0.151226	0.0504419	0.15107	0.0935716	0.100629
chr1_155823067_155823597_-	ENSG00000116580	GON4L	0.0299423	0.0246891	0.0623558	0.206056	0.142568	0.282978	0.0791411	0.165171	0.14041	0.0860297
chr1_15860732_15863309_+	ENSG00000116138	DNAJC16	0.0112617	0.0129985	0.0176488	0.0391088	0.0730022	0.163819	0.0385475	0.0900664	0.0908164	0.0515189
chr1_16044388_16047883_+	ENSG00000116786	PLEKHM2	0.00826172	0.000245748	0.0059027	0.00823279	0.0493425	0.173349	0.02922	0.0963291	0.124006	0.0671092
chr1_21076216_21100103_-	ENSG00000127483	HP1BP3	0.00241797	0.0180343	0.00520872	0.129517	0.0106055	0.0320484	0.0108456	0.0246565	0.0214429	0.013811
chr1_231090079_231097049_-	ENSG00000143643	TTC13	0.0298155	0.0337186	0.188697	0.663733	0.141702	0.349695	0.166163	0.328663	0.207994	0.162499
chr1_231506308_231509845_-	ENSG00000135766	EGLN1	0.00297069	0.000499952	0.0142319	0.0089733	0.0229233	0.112112	0.0152981	0.0744099	0.0891891	0.0591118
chr1_233353645_233363117_-	ENSG00000135749	PCNX2	8.2901e-05	0.0040256	2.39782e-05	0.0346717	0.0362263	0.114297	0.0258804	0.0676437	0.0780706	0.0417633
chr1_26772807_26774151_+	ENSG00000117682	DHDDS	0.000111956	0.000122975	0.000268601	0.00161998	0.0507507	0.150898	0.0851596	0.213912	0.100147	0.128752
chr1_27269151_27269556_+	ENSG00000090273	NUDC	8.57422e-05	2.91915e-06	0.00111249	0.0002295	0.031045	0.171139	0.0136168	0.0677798	0.140094	0.054163
chr1_32381496_32385259_-	ENSG00000184007	PTP4A2	0.000115999	0.01089	0.000141228	0.0253145	0.0600971	0.0938321	0.0599235	0.0828186	0.033735	0.0228951
chr1_35846860_35854683_+	ENSG00000146463	ZMYM4	0.00142953	0.00329104	0.016546	0.0346824	0.0494174	0.113802	0.0509178	0.0918923	0.0643843	0.0409745
chr1_40872408_40875507_+	ENSG00000084070	SMAP2	0.00217242	0.00972025	0.00120724	0.0698337	0.0104984	0.0199744	0.00447832	0.0146893	0.00947597	0.010211
chr1_41536267_41541123_-	ENSG00000010803	SCMH1	0.00461046	0.000829008	0.0150204	0.0237169	0.234509	0.468484	0.162116	0.311885	0.233975	0.149769
chr1_52293468_52299842_-	ENSG00000078618	NRDC	0.000908614	0.0109072	0.00520872	0.0804633	0.0916955	0.213036	0.0683031	0.146537	0.121341	0.0782338
chr1_55589120_55600086_-	ENSG00000162402	USP24	0.0257363	4.6484e-05	0.0939304	0.00133928	0.0357911	0.116989	0.039557	0.103193	0.0811981	0.0636356
chr1_7837220_7838229_+	ENSG00000049245	VAMP3	1.04702e-08	5.43402e-08	7.61683e-06	2.88289e-05	0.229617	0.599576	0.213648	0.516628	0.369959	0.30298
chr1_9931245_9938047_-	ENSG00000178585	CTNNBIP1	4.78591e-07	0.000118191	2.03123e-05	0.00359402	0.0472184	0.231888	0.0563678	0.18864	0.18467	0.132272
chr1_9991949_9994918_-	ENSG00000162441	LZIC	0.000275749	0.000184003	0.00161939	0.00700993	0.145392	0.302124	0.107772	0.241226	0.156732	0.133454
chr10_103427643_103436193_-	ENSG00000107829	FBXW4	9.42915e-05	6.61501e-05	0.00152749	0.00259906	0.0845058	0.211716	0.0873185	0.183203	0.12721	0.0958849
chr10_103552596_103570071_-	ENSG00000198408	MGEA5	1.48728e-07	6.7144e-07	9.74595e-06	7.84266e-05	0.0437406	0.229104	0.0280254	0.129574	0.185363	0.101548
chr10_111883775_111890244_+	ENSG00000148700	ADD3	8.97068e-06	6.31808e-06	0.000331362	0.000355916	0.0197358	0.0969439	0.0115247	0.0407656	0.0772081	0.0292409
chr10_112356156_112358048_+	ENSG00000108055	SMC3	2.13531e-06	0.000190486	0.000194999	0.00374218	0.113126	0.291254	0.118454	0.267451	0.178128	0.148997
chr10_116304764_116307535_-	ENSG00000099204	ABLIM1	0.000318321	0.000804678	0.0102377	0.015374	0.00902729	0.0287802	0.0106291	0.0277915	0.0197529	0.0171624
chr10_225934_295028_+	ENSG00000015171	ZMYND11	4.16993e-06	7.67989e-05	0.000481649	0.00218335	0.0258482	0.0936991	0.0273093	0.062344	0.0678509	0.0350347
chr10_27431316_27434519_-	ENSG00000136758	YME1L1	0.00106464	0.000478365	0.00957521	0.0164712	0.0410246	0.161793	0.0245778	0.0972512	0.120768	0.0726734
chr10_61844360_61845011_-	ENSG00000151150	ANK3	3.06364e-05	0.00434289	0.00062482	0.0201465	0.0297164	0.0795541	0.0184727	0.0455149	0.0498377	0.0270422
chr10_76598441_76603236_+	ENSG00000156650	KAT6B	0.00589993	3.30808e-07	0.325585	0.000697006	0.416127	0.0694461	0.261843	0.0532781	-0.346681	-0.208565
chr10_7839010_7844817_+	ENSG00000165629	ATP5C1	1.94396e-06	1.20759e-05	0.000234557	0.00454152	0.100016	0.34997	0.12642	0.360769	0.249954	0.234349
chr10_94653106_94659401_+	ENSG00000138190	EXOC6	0.0150984	0.0183004	0.0832159	0.055555	0.0351436	0.105788	0.0287999	0.0767919	0.0706446	0.047992
chr11_115085328_115111140_-	ENSG00000182985	CADM1	2.13531e-06	1.39811e-08	7.49464e-05	2.00166e-05	0.0163238	0.0791591	0.0112605	0.0581021	0.0628354	0.0468416
chr11_120343759_120348235_+	ENSG00000196914	ARHGEF12	9.57192e-06	0.000200574	0.000352119	0.0151862	0.0497457	0.162228	0.0368676	0.0968368	0.112482	0.0599691
chr11_130130751_130131824_-	ENSG00000196323	ZBTB44	1.71429e-10	1.34926e-05	3.14496e-08	0.000697006	0.257553	0.609169	0.265348	0.498586	0.351616	0.233239
chr11_13435077_13443385_-	ENSG00000148925	BTBD10	5.87918e-06	0.000232612	0.000210455	0.00984657	0.0737815	0.222242	0.0517111	0.142158	0.14846	0.0904471
chr11_13435077_13466728_-	ENSG00000148925	BTBD10	0.0186493	0.0130784	0.16459	0.154406	0.0493755	0.155861	0.0436832	0.121426	0.106486	0.0777426
chr11_33307959_33309057_+	ENSG00000110422	HIPK3	9.80083e-07	0.0130502	1.69692e-05	0.0386852	0.537169	0.675555	0.515282	0.615582	0.138386	0.1003
chr11_34111726_34113603_+	ENSG00000135387	CAPRIN1	0.000187253	0.00309927	0.00191605	0.0651587	0.0073316	0.0390977	0.00782542	0.0249529	0.0317661	0.0171274
chr11_73418465_73429763_-	ENSG00000175582	RAB6A	0.001764	0.00164149	0.0066927	0.021342	0.00404107	0.0266039	0.00689197	0.0258705	0.0225628	0.0189785
chr11_77330651_77336863_-	ENSG00000074201	CLNS1A	0.000302711	0.00480848	0.00556054	0.0368131	0.113724	0.226048	0.0452131	0.0850149	0.112324	0.0398018
chr11_77404552_77413540_-	ENSG00000048649	RSF1	0.000149463	0.00140313	0.00367559	0.0684088	0.0216613	0.0745084	0.0183798	0.0507949	0.0528471	0.0324151
chr11_77409532_77413540_-	ENSG00000048649	RSF1	0.000233941	3.03994e-06	0.000336371	0.000316839	0.136748	0.250747	0.103669	0.192158	0.113999	0.0884892
chr12_109046048_109048186_-	ENSG00000110880	CORO1C	1.51253e-05	0.0187841	4.06262e-05	0.0383268	0.226283	0.394928	0.246743	0.361411	0.168645	0.114668
chr12_111990084_111990781_-	ENSG00000204842	ATXN2	0.0167478	0.000122975	0.0408865	0.00339967	0.0292486	0.0691207	0.0218622	0.0560589	0.0398721	0.0341967
chr12_111990084_111993723_-	ENSG00000204842	ATXN2	3.60298e-05	0.000396387	0.000487859	0.00159899	0.414146	0.592262	0.199011	0.306143	0.178116	0.107133
chr12_111991962_111993723_-	ENSG00000204842	ATXN2	0.00062641	0.000429047	0.00501206	0.0476982	0.0358322	0.102119	0.0528421	0.107962	0.0662872	0.0551194
chr12_121220458_121222396_-	ENSG00000157837	SPPL3	0.00374206	0.0228001	0.00725983	0.0777486	0.166275	0.327254	0.103463	0.220066	0.160979	0.116603
chr12_12397196_12397589_-	ENSG00000070018	LRP6	9.57192e-06	3.2237e-05	2.98421e-05	0.00339967	0.276338	0.447062	0.20418	0.361382	0.170725	0.157202
chr12_124904503_124915333_-	ENSG00000196498	NCOR2	4.41412e-05	0.0406741	0.000695264	0.0569387	0.0856166	0.176048	0.0572479	0.0776795	0.0904314	0.0204316
chr12_1289706_1299218_+	ENSG00000082805	ERC1	0.000689227	0.000614317	0.000884181	0.0013053	0.033733	0.083023	0.0232177	0.0451524	0.0492899	0.0219348
chr12_1372200_1481143_+	ENSG00000082805	ERC1	0.0335745	0.0386603	0.0335619	0.022803	0.0330533	0.0556498	0.026499	0.0361164	0.0225965	0.00961734
chr12_2613602_2622150_+	ENSG00000151067	CACNA1C	1.05182e-05	0.00183505	0.000419209	0.0174896	0.207109	0.371698	0.125354	0.213901	0.164589	0.0885466
chr12_459787_463400_-	ENSG00000073614	KDM5A	0.0108569	0.0355984	0.0902874	0.0690204	0.0648593	0.143309	0.0691969	0.119588	0.07845	0.0503915
chr12_459787_465703_-	ENSG00000073614	KDM5A	0.000473728	0.000229645	0.00580467	0.00423775	0.030397	0.180169	0.0263284	0.0901577	0.149772	0.0638292
chr12_79679567_79693331_+	ENSG00000067715	SYT1	9.45592e-05	0.0377645	2.40479e-05	0.191201	0.0156455	0.0408456	0.00876875	0.0253853	0.0252001	0.0166165
chr12_83250789_83251359_+	ENSG00000179104	TMTC2	1.83686e-07	4.27329e-07	2.04986e-06	1.60481e-05	0.230667	0.443062	0.146708	0.281511	0.212395	0.134804
chr13_100909849_100925600_+	ENSG00000175198	PCCA	0.0101822	0.0246517	0.0186899	0.0664417	0.138951	0.229158	0.0932524	0.118851	0.0902077	0.0255984
chr13_21955573_21965993_-	ENSG00000180776	ZDHHC20	0.00434501	0.0154474	0.127548	0.0215648	0.0299137	0.0779586	0.0227424	0.044604	0.0480449	0.0218616
chr13_33091994_33101669_-	ENSG00000244754	N4BP2L2	8.97068e-06	0.00139399	5.32575e-05	0.0749992	0.537399	0.731353	0.37274	0.555837	0.193953	0.183097
chr13_77700453_77703365_-	ENSG00000005810	MYCBP2	8.82901e-06	0.00690889	0.000588142	0.0565738	0.0521423	0.155145	0.0351391	0.0819315	0.103002	0.0467924
chr13_96409898_96416207_+	ENSG00000102580	DNAJC3	0.000275749	0.000210504	0.014347	0.00565682	0.167636	0.372058	0.126445	0.268634	0.204421	0.142188
chr14_102506573_102507010_+	ENSG00000197102	DYNC1H1	5.26439e-08	0.000358358	2.39201e-06	0.010229	0.0559555	0.172304	0.0513708	0.13643	0.116348	0.0850588
chr14_21825356_21829372_-	ENSG00000092201	SUPT16H	0.000177694	2.92949e-05	0.000351454	0.00170518	0.0112625	0.0492179	0.00791626	0.0293262	0.0379553	0.0214099
chr14_23375404_23380612_-	ENSG00000100461	RBM23	0.00143976	0.000363633	0.0775104	0.0123738	0.0654288	0.204678	0.0363135	0.0905955	0.139249	0.054282
chr14_23378692_23380612_-	ENSG00000100461	RBM23	8.41139e-05	0.0116418	0.0013644	0.134748	0.0955982	0.22306	0.0594831	0.128218	0.127461	0.0687352
chr14_31596991_31602881_-	ENSG00000092148	HECTD1	7.28564e-06	0.000306666	5.32575e-05	0.00995644	0.0138747	0.0556737	0.011549	0.0364575	0.041799	0.0249084
chr14_45587231_45599993_-	ENSG00000100442	FKBP3	7.03737e-09	1.11072e-07	7.72319e-07	0.000195408	0.159203	0.562905	0.122569	0.387523	0.403702	0.264954
chr14_50616726_50616948_-	ENSG00000100485	SOS2	0.000220707	8.34017e-06	0.00170336	0.000319711	0.0591695	0.140131	0.0883865	0.148324	0.0809612	0.0599377
chr14_66028055_66028484_+	ENSG00000033170	FUT8	2.54946e-05	0.000363633	0.00106258	0.00192763	0.512928	0.669159	0.324226	0.442298	0.15623	0.118072
chr14_88883055_88904247_+	ENSG00000042317	SPATA7	0.00474024	0.0349833	0.0280933	0.289177	0.218489	0.501946	0.220703	0.472217	0.283457	0.251514
chr14_99924616_99932150_-	ENSG00000183576	SETD3	1.99123e-06	0.00722324	6.16772e-05	0.184739	0.33799	0.527962	0.234953	0.382695	0.189972	0.147742
chr15_25650608_25657118_-	ENSG00000114062	UBE3A	3.72968e-08	0.000166634	5.5483e-07	0.0770555	0.137195	0.379034	0.114281	0.329358	0.241839	0.215077
chr15_41036245_41037457_-	ENSG00000137824	RMDN3	1.4816e-05	0.000190486	0.000415945	0.0049786	0.0464748	0.158137	0.0488461	0.13668	0.111662	0.0878335
chr15_41961026_41962156_+	ENSG00000174197	MGA	0.00116761	0.000822872	0.00651138	0.0179751	0.156979	0.36645	0.117934	0.229454	0.20947	0.111519
chr15_44624186_44630515_+	ENSG00000166734	CASC4	0.000388483	0.00203198	0.00403457	0.0375035	0.00783011	0.0359319	0.00641891	0.0202403	0.0281017	0.0138214
chr15_50878589_50884823_-	ENSG00000092439	TRPM7	3.61147e-05	0.00963807	0.000235633	0.0490222	0.0868477	0.188142	0.0588086	0.107534	0.101294	0.0487256
chr15_51827860_51839605_-	ENSG00000104093	DMXL2	8.47514e-06	0.00599468	0.000185021	0.23945	0.0250576	0.115953	0.0334729	0.0934564	0.0908957	0.0599835
chr15_52073241_52075025_+	ENSG00000128872	TMOD2	0.00552343	0.000306065	0.0137312	0.0189184	0.0110416	0.0340364	0.0107162	0.0298278	0.0229948	0.0191115
chr15_62299507_62306191_-	ENSG00000129003	VPS13C	1.12827e-07	7.95112e-05	5.24577e-06	0.00153822	0.233421	0.421313	0.162133	0.276588	0.187892	0.114455
chr15_77759437_77764156_+	ENSG00000140382	HMG20A	0.000243114	0.00232962	0.000141228	0.00423775	0.0778696	0.183142	0.0383716	0.0846243	0.105273	0.0462527
chr15_83819967_83826793_-	ENSG00000166503	HDGFL3	9.34362e-07	0.00044824	0.000580061	0.0290145	0.0134169	0.0667025	0.0118402	0.0468669	0.0532857	0.0350267
chr15_84228005_84257523_+	ENSG00000140600	SH3GL3	7.87062e-07	3.38503e-06	1.16035e-05	0.00117371	0.0829246	0.29541	0.0657017	0.199438	0.212486	0.133736
chr15_89656956_89659752_+	ENSG00000140526	ABHD2	7.09604e-06	0.0011367	2.13504e-05	0.0431357	0.0693561	0.181226	0.0863774	0.181627	0.11187	0.0952493
chr15_91795049_91811835_+	ENSG00000185518	SV2B	0.00028749	3.32112e-05	0.00641191	0.002378	0.0183809	0.109389	0.0160445	0.0630724	0.091008	0.0470279
chr15_91795049_91836401_+	ENSG00000185518	SV2B	4.22845e-07	6.7144e-07	1.8423e-06	0.000102872	0.0123692	0.160234	0.0119685	0.101458	0.147865	0.08949
chr16_1859239_1859834_-	ENSG00000063854	HAGH	7.03737e-09	0.000226701	8.67558e-08	0.0192005	0.0731787	0.223101	0.0702161	0.222455	0.149922	0.152239
chr16_18852887_18856973_-	ENSG00000157106	SMG1	0.00709426	4.31829e-05	0.0147511	0.000474179	0.0275771	0.0845667	0.0201884	0.0600489	0.0569896	0.0398606
chr16_19627436_19659204_+	ENSG00000103544	C16orf62	0.00243454	0.0314192	0.0024733	0.100578	0.049707	0.0980734	0.04195	0.0727773	0.0483663	0.0308273
chr16_23113640_23119504_-	ENSG00000103404	USP31	5.43758e-05	0.0123553	0.000235633	0.0393059	0.0732449	0.200324	0.0602663	0.108003	0.127079	0.047737
chr16_2369582_2369841_-	ENSG00000167972	ABCA3	0.0100251	4.68819e-05	0.000834939	0.00219328	0.0480199	0.12645	0.0485788	0.13069	0.0784303	0.0821116
chr16_29906580_29907181_-	ENSG00000174938	SEZ6L2	4.59451e-07	0.00131236	3.18326e-07	0.0211868	0.043744	0.230418	0.0357371	0.131062	0.186674	0.0953248
chr16_29917109_29917448_+	ENSG00000174939	ASPHD1	7.14538e-12	5.34606e-08	1.75654e-08	0.000473709	0.186454	0.592394	0.212917	0.62081	0.40594	0.407893
chr16_3586122_3586994_+	ENSG00000103351	CLUAP1	0.00143953	0.00126418	0.0335209	0.00708733	0.117662	0.364188	0.114805	0.264023	0.246526	0.149218
chr16_53189838_53191453_+	ENSG00000177200	CHD9	0.0478723	0.00777088	0.0209902	0.0154015	0.0880376	0.0836658	0.0586401	0.0762964	-0.00437184	0.0176564
chr16_69404386_69406258_-	ENSG00000132604	TERF2	7.11001e-07	0.000429047	9.74595e-06	0.0159985	0.165357	0.493456	0.141251	0.346174	0.328099	0.204923
chr16_80718435_80719026_-	ENSG00000166446	CDYL2	6.35505e-06	0.0406565	2.08136e-05	0.136283	0.243022	0.392253	0.222597	0.31836	0.149231	0.0957629
chr16_9009111_9011013_-	ENSG00000187555	USP7	0.00637308	0.0355984	0.0191197	0.0814305	0.0208199	0.0528482	0.0196195	0.0372828	0.0320284	0.0176633
chr17_20107646_20109225_+	ENSG00000128487	SPECC1	0.0264682	0.0306537	0.0860867	0.0245451	0.276349	0.341326	0.213783	0.238322	0.0649767	0.0245387
chr17_29483001_29497015_+	ENSG00000196712	NF1	3.45327e-05	0.0166606	0.000773538	0.0545176	0.0260481	0.0877694	0.0227688	0.0503911	0.0617213	0.0276223
chr17_29550462_29554624_+	ENSG00000196712	NF1	0.000243114	0.0169424	8.88119e-05	0.0193439	0.0432823	0.102744	0.038159	0.0613798	0.059462	0.0232207
chr17_40650942_40653322_+	ENSG00000033627	ATP6V0A1	0.000187253	0.0012594	0.00147169	0.0187908	0.0209777	0.0787524	0.0130376	0.0474265	0.0577747	0.0343889
chr17_58342773_58372162_-	ENSG00000170832	USP32	0.00142953	0.0011367	0.00145191	0.0145622	0.0320834	0.0843115	0.0199782	0.0581069	0.0522281	0.0381287
chr18_18571137_18600200_-	ENSG00000067900	ROCK1	2.1399e-05	0.000278389	0.000394764	0.00192763	0.180021	0.256667	0.118195	0.146597	0.0766456	0.0284022
chr18_33606863_33613800_-	ENSG00000141425	RPRD1A	0.0320164	0.0443207	0.299057	0.346156	0.0275254	0.0613623	0.0156232	0.0329348	0.0338368	0.0173116
chr18_53017590_53018234_-	ENSG00000196628	TCF4	0.00703629	0.0121257	0.190378	0.0703098	0.0198994	0.044813	0.0215233	0.0486559	0.0249136	0.0271326
chr18_56601665_56621031_+	ENSG00000074657	ZNF532	0.00023096	0.00152144	0.00311767	0.0167703	0.068488	0.19943	0.0428274	0.0983749	0.130942	0.0555475
chr18_74561482_74593468_+	ENSG00000130856	ZNF236	3.27415e-06	0.000498628	0.000147871	0.00283065	0.360022	0.615472	0.266458	0.392399	0.25545	0.125941
chr18_76953183_76974038_+	ENSG00000166377	ATP9B	0.0109276	0.00116472	0.0271673	0.0442456	0.041048	0.118767	0.0472645	0.101366	0.0777194	0.0541015
chr19_12962748_12963209_+	ENSG00000105613	MAST1	0.00245263	0.000698993	0.00284207	0.00153822	0.0220698	0.0688468	0.0182457	0.0439885	0.046777	0.0257428
chr19_13039156_13039661_-	ENSG00000179115	FARSA	5.8746e-05	0.0405028	0.000303543	0.383465	0.077298	0.210464	0.067137	0.154586	0.133166	0.087449
chr19_13443683_13445307_-	ENSG00000141837	CACNA1A	2.38022e-06	0.00254892	1.41891e-05	0.0114169	0.0621903	0.177829	0.0436128	0.0995963	0.115639	0.0559835
chr19_18648411_18649246_-	ENSG00000105701	FKBP8	0.000187253	5.43402e-08	0.00507574	3.09341e-05	0.00379137	0.0434144	0.00398188	0.0323743	0.039623	0.0283924
chr19_18650181_18650530_-	ENSG00000105701	FKBP8	2.09226e-08	0.0395699	6.6016e-07	0.287192	0.0501968	0.127797	0.0654208	0.129706	0.0776004	0.0642854
chr19_19356122_19359691_+	ENSG00000130287	NCAN	0.0414568	0.00728057	0.129947	0.0147412	0.0298023	0.0729284	0.0223073	0.0623062	0.0431261	0.0399989
chr19_45766371_45769539_+	ENSG00000007047	MARK4	0.0087018	9.31652e-05	0.031813	0.00237642	0.0301751	0.224996	0.030686	0.16556	0.194821	0.134874
chr19_45767942_45769539_+	ENSG00000007047	MARK4	5.65083e-06	2.6892e-05	1.65035e-05	0.00111402	0.0382611	0.25212	0.0456306	0.153043	0.213859	0.107412
chr2_106761646_106782539_-	ENSG00000115652	UXS1	0.00196845	0.003245	0.00296983	0.0393059	0.0676224	0.148904	0.0704072	0.140935	0.081282	0.0705275
chr2_106774514_106782539_-	ENSG00000115652	UXS1	0.000113102	0.000284752	0.00246882	0.0621885	0.0966655	0.252627	0.0656407	0.159574	0.155962	0.0939331
chr2_136432902_136437894_+	ENSG00000048991	R3HDM1	2.13531e-06	0.0263575	1.41891e-05	0.0498729	0.269594	0.380498	0.16032	0.242601	0.110904	0.0822806
chr2_153431650_153437563_+	ENSG00000157827	FMNL2	0.00788025	0.0152348	0.00644486	0.0115303	0.0154917	0.0425799	0.0239516	0.0468554	0.0270882	0.0229038
chr2_15693550_15698758_-	ENSG00000151779	NBAS	0.0211865	0.02366	0.220128	0.250376	0.054035	0.127815	0.0557275	0.115842	0.0737799	0.060115
chr2_168986051_168997268_-	ENSG00000198648	STK39	0.00878173	0.0172905	0.0211527	0.0409352	0.0331129	0.0620438	0.0167331	0.0335831	0.0289309	0.0168499
chr2_191765290_191789319_+	ENSG00000115419	GLS	2.20191e-05	0.00058511	0.00152749	0.0180744	0.0162945	0.0790736	0.0146292	0.0650858	0.0627791	0.0504566
chr2_191792032_191819544_+	ENSG00000115419	GLS	0.0496596	0.0164616	0.0402488	0.177042	0.00526282	0.0221291	0.00482211	0.0221795	0.0168663	0.0173574
chr2_1926064_1927035_-	ENSG00000186487	MYT1L	0.000912399	0.000469494	0.0160217	0.000967566	0.0322066	0.0638396	0.0222487	0.0407616	0.031633	0.0185129
chr2_203329532_203332412_+	ENSG00000204217	BMPR2	1.06457e-09	0.00152144	2.84576e-08	0.0148459	0.146484	0.313383	0.135955	0.249762	0.166899	0.113808
chr2_211018219_211019335_-	ENSG00000144445	KANSL1L	0.00593311	0.00677841	0.0137312	0.0107353	0.0915431	0.16002	0.0944209	0.136944	0.0684765	0.0425227
chr2_230723488_230744844_-	ENSG00000153827	TRIP12	0.00227651	0.0313871	0.00472957	0.17472	0.0616766	0.132642	0.0571837	0.119511	0.0709651	0.0623271
chr2_231940225_231951895_+	ENSG00000173692	PSMD1	0.0107582	0.000200574	0.00895243	0.00438247	0.0153425	0.0418497	0.0135291	0.0355013	0.0265072	0.0219722
chr2_239090706_239093928_-	ENSG00000132323	ILKAP	0.000728964	0.0161645	0.00548701	0.144282	0.292218	0.494348	0.223493	0.337856	0.20213	0.114363
chr2_42946128_42950175_+	ENSG00000057935	MTA3	0.00424445	0.0346185	0.0504549	0.147206	0.10277	0.202004	0.0589909	0.133569	0.0992337	0.0745781
chr2_50692580_50733755_-	ENSG00000179915	NRXN1	0.000674338	0.0361836	0.00305352	0.128988	0.0280142	0.0560661	0.0143202	0.0258871	0.0280519	0.0115669
chr2_51149007_51153093_-	ENSG00000179915	NRXN1	2.43385e-06	0.045253	0.00130803	0.150854	0.101919	0.239166	0.0375642	0.0641859	0.137247	0.0266217
chr2_63206323_63223901_+	ENSG00000115504	EHBP1	0.000187253	0.00061464	0.000274654	0.0301767	0.0700698	0.143115	0.0475915	0.11608	0.0730447	0.0684884
chr2_8910800_8917022_-	ENSG00000134313	KIDINS220	0.0145708	0.00205783	0.0951357	0.00931349	0.0132249	0.0383392	0.0111867	0.0283864	0.0251143	0.0171997
chr20_2944918_2945848_+	ENSG00000132670	PTPRA	0.00306288	0.00120588	0.00682353	0.0123492	0.0241336	0.0694648	0.0230281	0.0477071	0.0453312	0.024679
chr20_34317234_34320057_-	ENSG00000131051	RBM39	0.00062641	0.00553457	0.000773538	0.0888909	0.0136757	0.0334624	0.0162947	0.0362797	0.0197867	0.0199851
chr20_35457457_35467844_-	ENSG00000149639	SOGA1	3.08785e-06	0.00241366	4.01212e-05	0.0106686	0.0514873	0.160818	0.0316015	0.0628392	0.10933	0.0312377
chr20_47570093_47580435_+	ENSG00000124198	ARFGEF2	0.00959113	0.0146055	0.0117045	0.127318	0.0681128	0.121534	0.0384521	0.067618	0.0534215	0.0291659
chr20_47691322_47707559_+	ENSG00000124207	CSE1L	0.000947891	0.019725	0.00501206	0.0906659	0.0155824	0.0570918	0.0158824	0.0384445	0.0415094	0.0225621
chr20_47752370_47782822_-	ENSG00000124214	STAU1	0.000202629	0.00559358	0.000384172	0.0111969	0.0651223	0.108524	0.0445222	0.086546	0.0434018	0.0420238
chr20_50273477_50307358_-	ENSG00000054793	ATP9A	1.92725e-06	0.000923792	3.32898e-06	0.0168525	0.0108878	0.0542583	0.00970347	0.0328524	0.0433705	0.0231489
chr20_50290692_50307358_-	ENSG00000054793	ATP9A	0.0244647	0.0121106	0.0476476	0.0391087	0.00712391	0.0181882	0.0063795	0.0148961	0.0110643	0.00851664
chr20_57014001_57016139_+	ENSG00000124164	VAPB	5.48757e-06	0.00185785	0.000139582	0.0433986	0.0502126	0.214766	0.0395961	0.145989	0.164553	0.106393
chr20_58348334_58349545_+	ENSG00000087495	PHACTR3	1.45166e-06	6.03957e-05	4.54693e-06	0.00147484	0.0147851	0.0909905	0.0187906	0.0696848	0.0762053	0.0508942
chr20_58415424_58416590_+	ENSG00000087495	PHACTR3	0.00065374	0.000161482	0.00174866	0.00159814	0.0449628	0.104831	0.0285962	0.0615136	0.0598681	0.0329173
chr21_17135210_17138460_+	ENSG00000155313	USP25	0.000796204	0.0021294	0.016811	0.0489332	0.0814303	0.252267	0.0534557	0.138717	0.170837	0.0852612
chr21_30693542_30702014_+	ENSG00000156273	BACH1	0.000100325	0.000173441	0.00227784	0.00381277	0.362721	0.525909	0.353623	0.464521	0.163188	0.110898
chr21_34066538_34067592_-	ENSG00000159082	SYNJ1	0.0244647	0.000173441	0.0544527	0.00192763	0.0231289	0.107707	0.011778	0.0630011	0.0845785	0.0512231
chr21_37619815_37620866_+	ENSG00000142197	DOPEY2	1.41821e-08	0.000177434	1.26646e-06	0.00216613	0.187863	0.449833	0.141228	0.304029	0.26197	0.162801
chr21_38480692_38519903_+	ENSG00000182670	TTC3	0.00477876	0.00631127	0.0022906	0.0530583	0.0112543	0.0382249	0.0102327	0.0257233	0.0269706	0.0154906
chr21_38480692_38520947_+	ENSG00000182670	TTC3	0.000359964	0.0289687	0.000830696	0.302383	0.0122867	0.0419289	0.0139419	0.0282962	0.0296422	0.0143543
chr22_28290543_28310335_-	ENSG00000180957	PITPNB	0.0429192	0.0161645	0.00459987	0.0195793	0.107959	0.19633	0.0747264	0.121453	0.0883709	0.0467268
chr22_32874968_32875262_+	ENSG00000100225	FBXO7	7.11248e-08	4.30173e-07	9.74595e-06	8.43994e-05	0.223564	0.478992	0.128777	0.288888	0.255429	0.16011
chr22_38890635_38897285_-	ENSG00000100201	DDX17	1.03707e-06	0.000396269	2.1672e-05	0.00403187	0.0115628	0.0255903	0.00744961	0.0145134	0.0140276	0.00706379
chr22_46096162_46136418_+	ENSG00000130638	ATXN10	0.0336512	0.0195333	0.205534	0.0612597	0.0374415	0.0524475	0.0221426	0.039667	0.015006	0.0175244
chr3_142496474_142503882_+	ENSG00000144935	TRPC1	0.000717821	0.0274077	0.00830887	0.185474	0.0510489	0.130154	0.0469914	0.0965223	0.0791056	0.0495309
chr3_143704385_143708679_+	ENSG00000181744	C3orf58	0.00420374	0.0381771	0.0951142	0.220652	0.0808864	0.264025	0.0972788	0.212064	0.183138	0.114785
chr3_155611307_155629068_+	ENSG00000163655	GMPS	4.45552e-07	3.46182e-07	2.94696e-06	0.000555456	0.0346759	0.16695	0.0348923	0.121476	0.132274	0.0865835
chr3_17051166_17056403_+	ENSG00000154822	PLCL2	7.96232e-05	2.99503e-05	0.000532947	0.000555456	0.0871067	0.235913	0.0578548	0.155256	0.148807	0.0974016
chr3_183361268_183382827_+	ENSG00000114796	KLHL24	1.41391e-05	0.0252948	5.3168e-05	0.1634	0.0158003	0.0391606	0.00716254	0.012934	0.0233603	0.00577149
chr3_183361268_183390272_+	ENSG00000114796	KLHL24	0.0239278	0.00224058	0.100605	0.00229982	0.349205	0.405803	0.285076	0.304095	0.0565977	0.0190194
chr3_196533450_196534785_+	ENSG00000180370	PAK2	0.000209153	0.00119756	9.46447e-05	0.0243088	0.0392342	0.129425	0.0295523	0.075821	0.0901906	0.0462687
chr3_197541779_197547301_+	ENSG00000186001	LRCH3	0.0357354	0.0172794	0.0156499	0.0345337	0.131363	0.171389	0.0669123	0.105654	0.0400254	0.0387416
chr3_50102464_50103935_+	ENSG00000004534	RBM6	0.00363956	0.0131194	0.0261036	0.0846479	0.0490259	0.0939267	0.0313958	0.0570589	0.0449008	0.0256631
chr3_57276884_57301820_+	ENSG00000157500	APPL1	0.00214869	0.0133567	0.026466	0.145446	0.0822075	0.148156	0.0685297	0.12811	0.0659482	0.0595808
chr3_65415195_65416556_-	ENSG00000151276	MAGI1	0.0311519	0.0192248	0.0380031	0.0526384	0.0430336	0.10765	0.0491982	0.0836151	0.0646163	0.0344169
chr3_71733723_71759635_-	ENSG00000163412	EIF4E3	0.000501464	0.00325592	0.0045214	0.0345337	0.0484302	0.148249	0.0510064	0.0995857	0.099819	0.0485793
chr4_123111155_123122281_+	ENSG00000138688	KIAA1109	0.00495328	0.00488945	0.00792374	0.0703557	0.0209338	0.0438793	0.0138304	0.0307154	0.0229455	0.016885
chr4_128995615_128999117_+	ENSG00000138709	LARP1B	0.000335145	0.0282046	0.008516	0.0755323	0.155735	0.267876	0.122787	0.185131	0.112141	0.0623438
chr4_144464662_144465125_+	ENSG00000153147	SMARCA5	1.28424e-08	0.000639794	9.74595e-06	0.00200379	0.560697	0.673284	0.369455	0.459072	0.112587	0.0896171
chr4_15626875_15646331_-	ENSG00000118564	FBXL5	0.0111699	0.0367123	0.0437991	0.0734004	0.0182293	0.0346853	0.0115456	0.0193568	0.016456	0.00781125
chr4_177070958_177073118_+	ENSG00000150627	WDR17	0.00300018	0.00154983	0.00405002	0.0706124	0.0336825	0.11958	0.035863	0.0832942	0.0858976	0.0474312
chr4_73984405_73991029_-	ENSG00000132466	ANKRD17	4.21709e-06	2.53978e-05	0.000326124	0.000715526	0.0743321	0.177379	0.0546265	0.126068	0.103047	0.0714413
chr4_77055328_77065626_-	ENSG00000138750	NUP54	0.000323328	0.0239737	0.0118342	0.099787	0.0701693	0.182845	0.0665171	0.130223	0.112676	0.0637061
chr5_127474289_127488497_+	ENSG00000064651	SLC12A2	0.000476698	0.0043196	0.00282662	0.00562691	0.130514	0.244106	0.0976181	0.167289	0.113592	0.0696709
chr5_134076753_134079742_+	ENSG00000164615	CAMLG	0.00135231	0.00718843	0.00830887	0.097179	0.014921	0.110442	0.0182526	0.0728835	0.0955214	0.054631
chr5_135489281_135489852_+	ENSG00000113658	SMAD5	0.0222978	0.0332825	0.00987915	0.141419	0.0386374	0.086602	0.0408221	0.0623251	0.0479647	0.0215029
chr5_138994171_138994551_+	ENSG00000131508	UBE2D2	0.000233941	0.0185625	0.000790978	0.130641	0.0210896	0.0685785	0.0176486	0.0458229	0.0474889	0.0281743
chr5_142264863_142311690_+	ENSG00000145819	ARHGAP26	0.0015576	0.0298802	0.0102377	0.0365549	0.0522412	0.0761208	0.0351096	0.0463135	0.0238796	0.0112039
chr5_160757890_160763776_-	ENSG00000145864	GABRB2	8.34155e-06	9.62818e-06	5.32466e-05	0.00247327	0.0182248	0.08031	0.0118157	0.0465864	0.0620853	0.0347707
chr5_179688684_179707608_-	ENSG00000050748	MAPK9	0.00371559	0.0188995	0.0218452	0.065654	0.109343	0.215772	0.0700371	0.122419	0.106429	0.0523823
chr5_31421379_31424578_-	ENSG00000113360	DROSHA	0.00148854	0.00868602	0.0066927	0.0172296	0.150202	0.213131	0.0752001	0.125228	0.0629287	0.0500279
chr5_36953720_36976504_+	ENSG00000164190	NIPBL	0.000593039	7.67989e-05	0.00223092	0.000310403	0.265494	0.431047	0.169037	0.287881	0.165553	0.118844
chr5_43675613_43704502_+	ENSG00000112992	NNT	0.00416245	0.00416859	0.109457	0.0464739	0.058067	0.125853	0.0492793	0.109503	0.0677862	0.060224
chr5_67522118_67522837_+	ENSG00000145675	PIK3R1	0.0118073	0.0150954	0.0421681	0.0698337	0.0461597	0.065652	0.0290423	0.0421781	0.0194923	0.0131357
chr5_70798426_70808255_+	ENSG00000145734	BDP1	0.0417058	0.000359234	0.0509834	0.00148388	0.0565009	0.0821083	0.0462583	0.0710089	0.0256074	0.0247505
chr5_78692646_78752841_-	ENSG00000152413	HOMER1	0.00299817	0.00152144	0.00468162	0.00831354	0.0584686	0.143301	0.0586194	0.136315	0.0848324	0.0776954
chr5_94204038_94248681_-	ENSG00000175471	MCTP1	0.000986178	0.000445497	0.0284213	0.0125484	0.0650812	0.183173	0.0428955	0.107314	0.118092	0.0644186
chr5_95091100_95099324_+	ENSG00000164292	RHOBTB3	0.00210876	7.44469e-07	0.0396056	2.5786e-05	0.231748	0.332383	0.14786	0.25183	0.100634	0.10397
chr6_105280917_105291173_-	ENSG00000085382	HACE1	0.0272094	0.000283187	0.0157184	0.00448369	0.0436166	0.122156	0.0363847	0.0922977	0.0785396	0.055913
chr6_136709531_136710655_-	ENSG00000135525	MAP7	4.92102e-07	0.000281348	6.7181e-05	0.00123712	0.217753	0.322693	0.145587	0.198602	0.10494	0.0530151
chr6_137015278_137019820_-	ENSG00000197442	MAP3K5	2.15928e-05	3.07886e-06	0.000353175	0.000316839	0.106694	0.227025	0.0582548	0.138094	0.120332	0.0798396
chr6_139264650_139265759_-	ENSG00000135597	REPS1	0.000912399	0.00486701	0.00136854	0.0361959	0.126888	0.236022	0.10788	0.194939	0.109133	0.0870592
chr6_151669846_151674887_+	ENSG00000131016	AKAP12	1.19008e-10	5.90997e-13	1.26646e-06	1.09472e-07	0.026064	0.264758	0.0212479	0.195563	0.238694	0.174315
chr6_152650865_152653025_-	ENSG00000131018	SYNE1	4.34611e-05	0.000532138	0.000527788	0.00624098	0.0364987	0.154312	0.0287633	0.0829876	0.117814	0.0542244
chr6_152949400_152949689_-	ENSG00000131018	SYNE1	0.00015301	0.0227355	0.000185021	0.107601	0.159428	0.26811	0.136211	0.189025	0.108683	0.052814
chr6_42790534_42797910_+	ENSG00000112624	BICRAL	0.000476698	0.000534235	0.00106258	0.00708733	0.0276341	0.139462	0.0391664	0.0942164	0.111828	0.0550501
chr6_42941741_42942776_-	ENSG00000124587	PEX6	5.38738e-05	0.0188995	0.0045214	0.100578	0.203475	0.336069	0.139603	0.238377	0.132594	0.0987741
chr6_47251674_47254331_-	ENSG00000146072	TNFRSF21	1.57318e-05	0.000731182	3.0368e-06	0.0139414	0.177033	0.377893	0.126492	0.24528	0.20086	0.118788
chr6_55378846_55406938_-	ENSG00000146151	HMGCLL1	0.0198485	0.00600592	0.0629265	0.0612597	0.0355545	0.0807234	0.0262574	0.0672542	0.0451689	0.0409968
chr6_57058640_57075243_-	ENSG00000112210	RAB23	1.32628e-09	6.7144e-07	3.35177e-06	0.000250401	0.149964	0.409957	0.125552	0.315018	0.259993	0.189466
chr6_72960033_72961071_+	ENSG00000079841	RIMS1	2.78528e-06	0.00023125	4.1032e-05	0.0049786	0.0312016	0.151876	0.0177598	0.0728757	0.120675	0.0551159
chr6_83841895_83851765_+	ENSG00000083097	DOPEY1	5.16546e-05	0.0021294	0.000601341	0.0641659	0.0141133	0.0678034	0.0147609	0.0486742	0.0536901	0.0339133
chr6_99912480_99958106_-	ENSG00000123552	USP45	8.2901e-05	0.000139004	0.00584319	0.0142861	0.0385799	0.161165	0.0380944	0.131104	0.122586	0.0930098
chr7_102743498_102769239_-	ENSG00000161048	NAPEPLD	0.00333326	0.000276835	0.00759549	0.0211868	0.0922097	0.238953	0.0645753	0.182308	0.146744	0.117732
chr7_104707174_104731761_+	ENSG00000005483	KMT2E	0.000287418	0.00263829	0.00507406	0.00218335	0.111819	0.171027	0.0559298	0.0692033	0.059208	0.0132734
chr7_122255235_122269382_-	ENSG00000081803	CADPS2	5.87918e-06	0.0014153	0.000185021	0.0161411	0.00725683	0.0379265	0.00871409	0.0208991	0.0306697	0.012185
chr7_127013396_127017383_-	ENSG00000048405	ZNF800	9.80083e-07	2.22059e-06	0.00112297	0.000199235	0.435347	0.735157	0.333954	0.643078	0.29981	0.309124
chr7_129760589_129762042_+	ENSG00000128607	KLHDC10	4.06381e-06	0.0422439	1.65035e-05	0.192727	0.0340852	0.127821	0.0349986	0.0873786	0.0937353	0.05238
chr7_137148235_137294355_-	ENSG00000157680	DGKI	0.000814398	6.00944e-10	0.0224003	1.09472e-07	0.198245	0.0230744	0.161624	0.0347179	-0.175171	-0.126906
chr7_140476712_140508795_-	ENSG00000157764	BRAF	0.00245999	0.0100243	0.00501206	0.0641617	0.0270973	0.0606025	0.0280437	0.05823	0.0335052	0.0301863
chr7_151960101_152012423_-	ENSG00000055609	KMT2C	0.00228485	0.0054256	0.00552738	0.0148468	0.0171963	0.0432799	0.0119427	0.0191272	0.0260836	0.00718449
chr7_152007051_152012423_-	ENSG00000055609	KMT2C	0.00117454	0.0122727	0.0200174	0.0270806	0.0621056	0.116686	0.0375327	0.0613495	0.0545805	0.0238168
chr7_155457869_155473602_+	ENSG00000184863	RBM33	2.09226e-08	9.31652e-05	1.26646e-06	0.000622611	0.31359	0.518047	0.227196	0.375801	0.204457	0.148605
chr7_22347958_22357656_-	ENSG00000136237	RAPGEF5	1.18119e-06	0.000786809	5.16347e-07	0.00448014	0.0754909	0.156812	0.058803	0.120293	0.081321	0.0614895
chr7_24663285_24708279_+	ENSG00000105926	MPP6	0.00386136	0.0144292	0.00641191	0.0742126	0.173351	0.289383	0.155247	0.223477	0.116032	0.0682296
chr7_40027198_40041630_+	ENSG00000065883	CDK13	0.015173	0.0225509	0.0282743	0.0562262	0.228981	0.329186	0.174941	0.231825	0.100205	0.0568836
chr7_45688269_45701813_+	ENSG00000164742	ADCY1	1.93194e-07	9.91812e-05	3.0368e-06	0.00393107	0.0192397	0.129299	0.0201924	0.0985331	0.110059	0.0783408
chr7_65705312_65706257_+	ENSG00000169902	TPST1	0.0232171	0.00290462	0.0738402	0.0125551	0.0467717	0.110923	0.0376228	0.0750163	0.0641511	0.0373934
chr7_65705312_65751696_+	ENSG00000169902	TPST1	0.000142104	0.000987258	0.000914602	0.00232595	0.210341	0.35294	0.146924	0.253445	0.142598	0.106521
chr7_73100966_73101425_+	ENSG00000071462	BUD23	3.45327e-05	0.0130412	0.000558166	0.160652	0.0498901	0.219411	0.0619635	0.154533	0.169521	0.0925699
chr7_87593949_87607727_+	ENSG00000008277	ADAM22	8.56328e-09	0.000163615	9.74595e-06	0.00687317	0.116723	0.377271	0.0763845	0.222254	0.260548	0.145869
chr7_91842509_91855996_-	ENSG00000001631	KRIT1	8.45204e-05	0.021928	0.000601341	0.0602991	0.0433515	0.0954511	0.0353326	0.0650212	0.0520996	0.0296886
chr7_91924203_91981956_+	ENSG00000001629	ANKIB1	0.0244647	0.0104137	0.0717889	0.0111088	0.0643773	0.0919283	0.0471273	0.0570951	0.0275509	0.00996785
chr7_91924203_91991587_+	ENSG00000001629	ANKIB1	0.00228485	0.000768512	0.0106145	0.00379546	0.0595952	0.107777	0.0472956	0.0752715	0.048182	0.0279759
chr7_97820040_97823884_+	ENSG00000164715	LMTK2	0.0154707	0.00864897	0.0127048	0.05397	0.0553395	0.123351	0.0478816	0.096563	0.0680117	0.0486814
chr7_99621042_99621930_+	ENSG00000106261	ZKSCAN1	1.51634e-08	0.00388228	8.84048e-06	0.0540683	0.293726	0.506873	0.202349	0.358532	0.213147	0.156183
chr8_104897526_104898451_+	ENSG00000176406	RIMS2	1.71429e-10	8.53849e-08	1.83152e-07	1.60481e-05	0.0221455	0.22356	0.0132968	0.0978646	0.201414	0.0845679
chr8_105053554_105161076_+	ENSG00000176406	RIMS2	1.52687e-07	7.74411e-07	4.33981e-05	0.0048004	0.2976	0.820674	0.352116	0.739743	0.523074	0.387627
chr8_105053557_105161076_+	ENSG00000176406	RIMS2	1.06457e-09	1.6214e-05	2.96445e-06	0.0089733	0.0827394	0.639116	0.155312	0.462176	0.556376	0.306864
chr8_105080740_105161076_+	ENSG00000176406	RIMS2	0.0124654	8.53849e-08	0.0324049	0.000199235	0.617788	0.386042	0.611876	0.401209	-0.231745	-0.210668
chr8_105105699_105161076_+	ENSG00000176406	RIMS2	0.011812	2.96367e-05	0.0260609	0.00216613	0.0715421	0.0200298	0.066998	0.0299707	-0.0515123	-0.0370273
chr8_109462052_109468159_+	ENSG00000104412	EMC2	0.0225754	8.15885e-07	0.0860367	0.000210811	0.180481	0.319774	0.0952936	0.212901	0.139293	0.117607
chr8_136554897_136594316_+	ENSG00000131773	KHDRBS3	0.0335745	6.03957e-05	0.179192	0.00216613	0.0267793	0.0116767	0.022082	0.00389431	-0.0151026	-0.0181877
chr8_141749117_141762415_-	ENSG00000169398	PTK2	0.00173078	0.00281137	0.00367109	0.0396865	0.113957	0.22139	0.117696	0.222182	0.107434	0.104487
chr8_141828376_141900868_-	ENSG00000169398	PTK2	0.00232956	0.0464566	0.0146832	0.0908015	0.0588416	0.0982972	0.0207447	0.0348051	0.0394556	0.0140604
chr8_26439485_26441499_+	ENSG00000092964	DPYSL2	0.00641715	0.000525655	0.0572356	0.0405479	0.0279385	0.00510441	0.0208014	0.0047649	-0.0228341	-0.0160365
chr8_37623044_37623873_+	ENSG00000147471	PLPBP	9.45592e-05	1.24259e-07	0.00501206	0.000319711	0.342532	0.6704	0.256884	0.595966	0.327868	0.339082
chr8_42202471_42207583_+	ENSG00000070501	POLB	0.0467251	0.00321696	0.205238	0.0755391	0.0289188	0.147817	0.0405598	0.131868	0.118899	0.0913078
chr8_42202471_42214910_+	ENSG00000070501	POLB	0.0118971	0.00638945	0.0246345	0.0220167	0.0247903	0.0756567	0.0259049	0.0560516	0.0508664	0.0301468
chr8_71071740_71075089_-	ENSG00000140396	NCOA2	0.0272094	0.00276902	0.0666548	0.0851576	0.0220409	0.0917923	0.0272945	0.0826871	0.0697514	0.0553925
chr9_114148657_114154104_-	ENSG00000136813	KIAA0368	1.06457e-09	4.30173e-07	1.26646e-06	0.000385906	0.0553072	0.295073	0.0510058	0.223491	0.239766	0.172486
chr9_124751474_124752049_-	ENSG00000175764	TTLL11	0.0493816	0.00280007	0.0697897	0.0147535	0.0965576	0.159363	0.0698691	0.123501	0.0628056	0.0536314
chr9_134312007_134314448_+	ENSG00000130723	PRRC2B	3.17988e-05	0.000192856	5.3168e-05	0.00216613	0.0254357	0.0840078	0.0214393	0.0531212	0.0585721	0.0316819
chr9_136277419_136278041_-	ENSG00000148300	REXO4	0.0214076	0.00849739	0.0476476	0.050827	0.110686	0.205768	0.0888139	0.158832	0.0950816	0.0700181
chr9_138773479_138774924_-	ENSG00000130559	CAMSAP1	1.42059e-06	0.000944764	8.07168e-06	0.0498729	0.160866	0.339426	0.14808	0.256217	0.17856	0.108137
chr9_140846726_140852139_+	ENSG00000148408	CACNA1B	0.0037271	0.0130502	0.00466059	0.0874322	0.0412517	0.0944365	0.0250327	0.0534296	0.0531848	0.0283969
chr9_14639894_14674383_-	ENSG00000175893	ZDHHC21	0.000151711	0.00263829	0.000523175	0.0089733	0.0526887	0.141005	0.0323861	0.081089	0.0883161	0.0487029
chr9_37424842_37426651_+	ENSG00000137106	GRHPR	1.5195e-07	6.92056e-08	6.55114e-05	0.000195941	0.162655	0.418985	0.117745	0.313475	0.256329	0.19573
chr9_5954016_5988545_-	ENSG00000183354	KIAA2026	0.0163134	0.000217757	0.115317	0.00700993	0.0159824	0.0975664	0.018954	0.0464163	0.081584	0.0274623
chr9_5968019_5988545_-	ENSG00000183354	KIAA2026	6.54357e-08	0.000130697	1.10445e-05	0.000524112	0.135051	0.256152	0.102969	0.153892	0.121101	0.0509226
chr9_79244108_79259828_-	ENSG00000106772	PRUNE2	3.39756e-05	0.000135901	0.000867685	0.00492106	0.0104296	0.0515322	0.0120093	0.0368829	0.0411026	0.0248736
chr9_82227571_82268990_+	ENSG00000106829	TLE4	0.0381841	0.0382573	0.0972151	0.048644	0.109564	0.106269	0.0784144	0.0890123	-0.00329578	0.0105979
chr9_87635121_87637632_+	ENSG00000148053	NTRK2	0.0247865	0.0338444	0.0169098	0.0659221	0.0285015	0.048412	0.0249698	0.0478131	0.0199105	0.0228433
chr9_96233423_96238620_+	ENSG00000048828	FAM120A	0.0162203	0.00240831	0.0788919	0.0172065	0.0466499	0.069837	0.0227896	0.0351255	0.0231871	0.0123359
chr9_96233423_96261168_+	ENSG00000048828	FAM120A	0.000379117	0.00558955	0.00718942	0.0125551	0.228889	0.347418	0.138295	0.207551	0.118529	0.0692559
chr9_99220661_99228060_+	ENSG00000130956	HABP4	0.00692352	9.91812e-05	0.026466	0.0049786	0.0433762	0.159904	0.0339836	0.133701	0.116528	0.0997172
chrX_17121841_17157084_+	ENSG00000169891	REPS2	0.00115414	0.042922	0.00152749	0.211396	0.15692	0.274937	0.119095	0.223163	0.118017	0.104068
chrX_17151947_17157084_+	ENSG00000169891	REPS2	0.00604287	0.00116467	0.0284213	0.0253145	0.0557802	0.120494	0.0472415	0.108855	0.0647135	0.0616131
chrX_24190832_24197887_+	ENSG00000005889	ZFX	0.00284168	0.0042956	0.00694811	0.00954503	0.394029	0.479245	0.258475	0.291242	0.0852163	0.0327668
chrX_53641495_53642796_-	ENSG00000086758	HUWE1	1.06081e-06	0.00424663	2.04986e-06	0.0141684	0.0423234	0.120421	0.034003	0.085326	0.0780976	0.0513229
