## Supplementary_Table_8 for "The Landscape Of Circular RNA Expression In The Human Brain"

### Sheet: Primers
Gene	circRNA coordinates			Forward primer	Reverse primer
	chr	start	end
circCRKL	chr22	21288067	21288532	cacccctttgccatccacac	ggtgctgagacagatcccat
circFKBP8	chr19	18650181	18650530	tgccattctccagcgacgtc	atggtcactgctgactccaagtac
circFUT8	chr14	66028055	66028484	ctctagccgagaactgtccaag	tgtcctgtacttcatgcgctctac
circHERC1	chr15	63988323	64008672	cagctgtcatcacttcatgttcc	gttggacacacaggaggcaa
circHIPK3	chr11	33307959	33309057	cttcaacaagtggccactgcac	ctggaatacacaactgcttggc
circMINDY3	chr10	15858834	15889942	acaggtgcaataacagcacagg	gcagtgagactcacctcaccgta
circN4BP2L2	chr13	33091994	33101669	tgctgaacacaatgccatcacg	cacaaaagcacacaaagacctcct
circPHF21A	chr11	46098305	46113774	actggctctccttcagctctcta	actccaagccaaaatcacagct
circRIMS1	chr6	73016961	73043538	gtgccaaagtggttgccatagt	tgactagaaccagaccctgttgt
circRIMS2	chr8	105080740	105161076	atggtagctatcgttggtctgtc	tccagtctgggatctgatccg
circRMST	chr12	97886239	97954825	aggcagaatcgctttgggatga	cagccattctgtgctgagtgga
circSETD3	chr14	99924616	99932150	ttgctgtagcaccagtgcca	gctcgacagtacgcctacttct
circSLAIN1	chr13	78293667	78327493	cattagttctccggtcaccgt	tacaccactgcaaaggagtcagg
circBRWD3	chrX	79988955	79991587	attgttccatcagcaccagtaga	gctgttcagttctgtaacaatggag
circFAM13B	chr5	137320946	137324004	tgtagaggctggtaggatgctg	tgccagtgaaagtaacagagact
circZNF292	chr2	100078958	100081447	tggagaatggcagctgtgaa	cagaggtaagataaggtcgggc
circSOGA2	chr18	8718422	8720494	aagacggtggaggaaaagcg	ggcttttctgctcggctttc
circSMARCA5	chr4	144464662	144465125	actgcagagatgaatgaaaagctc	tgcacctctttccaaaatacca
circHDAC9	chr7	18705836	18706099	acacactgggacaagttggg	ccctgaagctcttcctctgc
circMAN1A2	chr1	117944808	117963271	tcagaggtgtctgtgtttgaagt	tggcagtggcttgttctctt
circDCUN1D4	chr4	52729603	52744020	aaaggtgcttggaatggttc	ttgccagtgttgagagatga
circPAIP2	chr5	138699448	138700432	agctcgagatctcccacaaa	tcatggctgatgttggttgt
Negative control divergent primers
Gene		Forward primer		Reverse primer
HDAC9 mRNA		gcaataccagcagcagatccac		cctaagcgtctgcgtctcac
HERC1 mRNA		tgaggtaatggcagaccagcag		agcatgcaggactatgctgttagt
PHF21A mRNA		ggctgtatttggaacttgtccgg		caccagtcaacctccagacg
